# Metagenome-guided substrate selection enriches *Terriglobus*, reveals co-occurring taxa, and enables isolation of a novel species

**DOI:** 10.64898/2026.05.14.725246

**Authors:** Dawn Chiniquy, Spencer Diamond, Hans K. Carlson, Alexey Kazakov, Devin Coleman-Derr, Trent R. Northen, Jillian F. Banfield, Adam M. Deutschbauer

## Abstract

Microbes that remain uncultivated occupy nearly every ecosystem on the planet; this is particularly true in soils, where despite their prevalence, the roles of rarely cultivated microbes in driving biogeochemical cycles and ecosystem function remain poorly explored. We combine metagenome-informed substrate selection with enrichment sub-communities to generate reduced-complexity communities that preserve co-occurrence and expand experimental access to underrepresented soil lineages without requiring prior isolation of each member. Carbohydrate-active enzyme (CAZyme) profiles from soil-derived genomes were used to select carbon compounds predicted to enrich difficult to culture taxa, including members of the phylum Acidobacteriota. Based on 16S rRNA amplicon sequencing, we reproducibly enriched *Terriglobus* (Acidobacteriota) on multiple metagenome-guided substrates. Select communities with consistent presence and varying abundance of *Terriglobus* were passaged in a longitudinal design to generate 89 metagenomes; genus-level profiling revealed that community composition varied between biological replicates but remained consistent within replicates over time, providing diverse Acidobacteriota-containing configurations for downstream analysis. Association network inference identified a core set of co-occurring taxa that positively tracked with *Terriglobus* across the longitudinal series. In parallel, the substrate-guided approach led to isolation of a novel *Terriglobus* species, the first cultured representative of its GTDB species cluster. Together, these results establish a generalizable strategy for generating communities enriched with rarely cultivated taxa, yielding tractable systems for studying microbial interactions and community assembly in soil.
