## Supplementary material for "Metagenome-guided substrate selection enriches *Terriglobus*, reveals co-occurring taxa, and enables isolation of a novel species": Table S1

Annotation	Enzyme_Class	Substrate	Substrate_Class	Product	Good_Bad_Target	EC_Numb	Target_Bond	Catalytic location
CE4	CE	Xyloglucan|Glucuronoxylan|Galactomannan|Galactoglucomannan|Peptidoglycan|Chitin	Hemicellulose|Amino_Sugar	Acetate	Good	3.1.1.1	Acetyl-R	Random
GH23	GH	Peptidoglycan	Aminosugar	N-acetylglucosamine|N-acetylmuramicacid	Good	3.2.1.17	b-1,4-NacGlc-NacMur	Random
CE1	CE	Xyloglucan|Glucuronoxylan|Galactomannan|Galactoglucomannan|Peptidoglycan|Chitin	Hemicellulose|Amino_Sugar	Acetate|Ferulic_Acid	Good	3.1.1.1	Acetyl-R	Random
GH109	GH	GlycoproteinOligosacharide	Aminosugar	N-acetylgalactosamine	Good	3.2.1.49	a-1,3-NacGal-NacGal	Internal
CE14	CE	Glycophospholipids|Chitin	Glycolipid|Chitin	Acetate	Bad	NA	NA	NA
GH3	GH	Xyloglucan|Glucuronoxylan|Cellulose|OtherB-glucans	Cellulose|Hemicellulose	Glucose|Xylose	Good	3.2.1.21; 3.2.1.37	b-1,3-glucose-glucose ; b-1,3-xylose-xylose	Terminal
AA3	AA	AliphaticAlcohols|Sugars|Pyranose|Cellobiose	Cellulose|Monosaccharides	Sugar_Aldehyde|Aldehyde	Good	Multiple	NA	NA
GH15	GH	Starch	Starch	Glucose	Good	3.2.1.3; 3.2.1.70	a-1,4-glucose-glucose, a-1,6-glucose-glucose	Terminal
AA7	AA	gluco-oligosacharides|beta-1,4-linkedsugars|Chitooligosacharides	Cellulose|Hemicellulose|Chitin	NA	Good	1.1.3.-	NA	Internal
GH57	GH	Starch|Galactomannan|Galactoglucomannan	Starch|Hemicellulose	Glucose|Galactose	Good	3.2.1.1; 3.2.1.22; 3.2.1.41	a-1,4-glucose-glucose, a-1,6-glucose-glucose, a-linked-galactose	Terminal
GH2	GH	Xyloglucan|Galactomannan|Galactoglucomannan|Rhamnogalacturan|Glycooligosacharides	Hemicellulose|Pectin|Glycoprotein	Galactose|Mannose	Good	3.2.1.23; 3.2.1.25	b-mannose-R, b-galactose-R	Terminal
AA4	AA	AromaticMonomers|Lignin	Lignin	Aldehyde_Monomer	Good	1.1.3.38	NA	Internal
CE11	CE	N-acetylglucosamine	Aminosugar	Acetate	Questionable	3.5.1.-	GluN-Ac	Terminal
GH77	GH	NA	NA	NA	Bad	NA	NA	NA
GH18	GH	Chitin|Chitodextrans	Chitin	NA	Good	3.2.1.14	b-linked-NacGlu-NacGlu	Internal
GH13_16	GH	Maltose	NA	NA	Bad	NA	NA	NA
GH13_9	GH	Glycogen	NA	NA	Bad	2.4.1.18	NA	NA
CE9	CE	N-acetylglucosamine-6-phosphate	Aminosugar	Acetate	Good	3.5.1.25	Glucosamine-Acetate	Internal
GH1	GH	Cellulose|Xyloglucan|Galactomannan|Galactoglucomannan|Rhamnogalacturan|Glycooligosacharides	Cellulose|Hemicellulose|Pectin|Glycoprotein	Glucose|Galactose|Mannose	Good	3.2.1.21; 3.2.1.23; 3.2.1.25	b-linked-glucose, b-linked-galactose, b-linked-mannose	Terminal
GH39	GH	Glucuronoxylan|Glucuronoarabinoxylan	Hemicellulose	Xylose	Good	3.2.1.37	b-1,4-xylose-xylose	Terminal
GH29	GH	GlycoproteinOligosacharide|Rhamnogalacturan|Xyloglucan	Hemicellulose|Pectin|Glycoprotein	Fucose|Alcohol	Good	3.2.1.51	a-linked-Fucose	Terminal
GH13_11	GH	Glycogen|Amylopectin|Starch	Starch	Glucose	Good	3.2.1.68	a-1,6-glucose-glucose	Internal
GH133	GH	Glycogen	Starch	Glucooligosacharide	Good	3.2.1.33	a-1,6-glucose-glucose	Internal
GH31	GH	Xyloglucan|Galactomannan|Galactoglucomannan|GlycoproteinOligosacharide	Hemicellulose|Glycoprotein	Glucose|Galactose|Mannose	Good	Multiple	a-linked-glucose, a-linked-galactose, a-linked-xylose, a-linked-mannose	Terminal
GH13_10	GH	Trehalose	Starch	Glucose|Trehalose	Good	3.2.1.141	a-1,4-glucose-glucose	Random
GH20	GH	R-Nac-D-Hexosamines	Aminosugar	Nac-Hexosamines	Good	3.2.1.52	R-Nac-Hexose	Terminal
GH13_26	GH	Maltodextran	NA	NA	Bad	5.4.99.15	NA	NA
GH38	GH	R-a-linked-Mannose	Glycoprotein	Mannose	Good	3.2.1.24	R-a-linked-mannose	Terminal
GH13_3	GH	Maltose|Glycogen	Starch	NA	Bad	2.4.99.16	NA	NA
GH130	GH	Galactoglucomannan|GlycoproteinOligosacharide	Hemicellulose|Glycoprotein	Mannose|galactose|NacGlc	Good	2.4.1.281; 2.4.1.320	b-1,4-Mannose-galatose ; b-1,4-Mannose-NacGlu	Terminal
GH63	GH	GlycoproteinOligosacharide	Glycoprotein	Glucose	Good	3.2.1.106; 3.2.1.84	a-1,3-glucose-R, mannose?	Terminal
AA12	AA	Cellulose	Cellulose	NA	Questionable	NA	NA	NA
GH78	GH	Rhamnogalacturan-I|GlycoproteinOligosacharides	Pectin	Rhamnose	Good	3.2.1.40	a-1,4-rhamnose-R	Terminal
GH51	GH	Glucuronoarabinoxylan|Rhamnogalacturonan|Arabanogalactan-Glycoproteinoligosacharide|Cellulose	Pectin|Hemicellulose|Glycoprotein|Cellulose	Arabinose	Good	3.2.1.55; 3.2.1.4	a-1,3-arabinose-R, a-1,5-arabinose-R, a-1,4-glucose-glucose	Terminal; Internal
GH13	GH	Starch|Pullulan|Glycogen|Amylopectin	Starch	Glucose|Glucooligosacharide	Good	3.2.1.1	a-1,4-glucose-glucose	Random
GH144	GH	Cyclic_-1|2-glucan	Starch|OtherPolysaccharides	Glucose	Good	3.2.1.71	b-1,2-glucose-glucose	Internal
CE3	CE	Xylan	Hemicellulose	Acetate	Good	3.1.1.72	Acetyl-R	Terminal
GH94	GH	Cellobiose	Cellulose	Glucose|Glucose-1-phosphate	Good	2.4.1.20	NA	NA
GH127	GH	_-L-arabinofuranosyl-hydroxyproline	OtherPolysaccharides	_-L-arabinofuranose	Good	3.2.1.185	NA	NA
CE7	CE	Xylan	Hemicellulose	Acetate	Good	3.1.1.72	Acetyl-R	Terminal
GH33	GH	GlycoproteinOligosacharide|Sialicacid	Glycoprotein	SialicAcid	Good	3.2.1.18	NA	Terminal
GH5	GH	Cellulose|Xylan|Mannan	Cellulose|Hemicellulose	NA	Good	3.2.1.4	b-1,4-glucose-glucose	Internal
GH13_23	GH	Starch|Pullulan	Starch	Glucose	Good	3.2.1.20	a-1,6-glucose-glucose	Terminal
GH74	GH	Xyloglucan|Cellobiose	Hemicellulose|Cellulose	NA	Good	3.2.1.151; 3.2.1.4	b-1,4-glucose-glucose	Internal
GH4	GH	Galactomannan|Galactoglucomannan|PhosphorylatedDisacharides|Other	Hemicellulose|OtherPolysacharides	Galactose	Questionable	3.2.1.22; Multiple	R-a-linked-Gal	Terminal
GH103	GH	Peptidoglycan	Aminosugar	N-acetylglucosamine|N-acetylmuramicacid	Good	4.2.2.n1	b-1,4-NacGlc-NacMur	Terminal
GH36	GH	Galactomannan|Galactoglucomannan	Hemicellulose	Galactose	Good	3.2.1.22	R-a-linked-Gal	Terminal
GH65	GH	_-trehalose|Maltose|trehalose|kojibiose	Starch	NA	Bad	2.4.1.-	NA	NA
GH16	GH	Xyloglucan|Agarose|Carrageenan|b-1,3-glucan|b-1,3-galactan	Hemicellulose|OtherPolysaccharides|Pectin	NA	Good	Multiple	b-1,4-glucose-glucose, b-1,3-glucose-glucose	Internal
GH25	GH	Peptidoglycan	Aminosugar	N-acetylglucosamine|N-acetylmuramicacid	Questionable	3.2.1.17	b-1,4-NacGlc-NacMur	Random
GH26	GH	Galactomannan|Galactoglucomannan	Hemicellulose	Mannose	Good	3.2.1.78	b-1,4-Mannose-Mannose	Random
CE15	CE	Xylan	Hemicellulose	NA	Good	3.1.1.-	Pectin-O-Lignin	Internal
GH28	GH	Homogalacturonan	Pectin	NA	Good	3.2.1.15	a-1,4-galacturonic acid-galacturonic acid	Internal
GH42	GH	Xyloglucan|Rhamnogalacturan-I|Rhamnogalacturan-II|GlycoproteinOligosacharide	Hemicellulose|Pectin|Glycoprotein	Galactose	Good	3.2.1.23	b-galactose-R	Terminal
PL9	PL	Homogalacturonan|Pectate|pectatedisaccharide	Pectin	GalacturonicAcid	Good	4.2.2.2; 4.2.2.9	a-1,4-galacturonic acid-galacturonic acid	Random
PL12	PL	HeparinSulfate|Glycosaminoglycans	Aminosugar	NA	Good	4.2.2.8	NA	Internal
PL12_3	PL	HeparinSulfate|Glycosaminoglycans	Aminosugar	NA	Good	4.2.2.8	NA	Internal
GH97	GH	Starch|maltose|maltoheptose	Starch|OtherPolysaccharides	Glucose|Galactose	Good	3.2.1.22; 3.2.1.20	a-linked-galactose-R, a-1,4-linked-glucose	Terminal
GH37	GH	_-trehalose	Starch	Glucose	Good	3.2.1.28	a-1,4-glucose-glucose	Internal
GH5_40	GH	Unknown	Unknown	NA	Good	Unknown	Unknown	Unknown
GH99	GH	Manno-glycoprotein	Glycoprotein	NA	Good	3.2.1.130	NA	NA
GH30	GH	Xyloglucan|Glucuronoxylan|Glucuronoarabinoxylan|Cellobiose	Hemicellulose|Cellulose	Glucose|Xylose	Good	3.2.1.8	b-1,4-xylose-xylose	Random
AA5	AA	Galactose|Monosaccharides	Monosaccharides	Sugar_Aldehyde|Aldehyde	Good	NA	NA	NA
GH9	GH	Cellulose	Cellulose	NA	Good	3.2.1.4	b-1,4-glucose-glucose	Internal
AA6	AA	AromaticMonomers	Lignin|Other	NA	Good	1.6.5.6	NA	NA
GH106	GH	Rhamnogalacturan-I|Rhamnogalacturan-II|GlycoproteinOligosacharide	Pectin|Glycoprotein	Rhamnose	Good	3.2.1.40	R-a1,2-Rhamnose	Terminal
GH27	GH	Galactomannan|Galactoglucomannan	Hemicellulose	Galactose	Good	3.2.1.22; 3.2.1.88	R-a-linked-Gal	Terminal
AA3_2	AA	AliphaticAlcohols|Sugars	Cellulose|Monosaccharides	Sugar_Aldehyde|Aldehyde	Good	1.1.3.7; 1.1.3.4	NA	Terminal
GH105	GH	Rhamnogalacturan-I	Pectin	NA	Good	3.2.1.172	a-1,2-galacturonic acid-rhamnose	Internal
GH102	GH	Peptidoglycan	Aminosugar	N-acetylglucosamine|N-acetylmuramicacid	Good	4.2.2.n1	b-1,4-NacGlc-NacMur	Terminal
GH5_13	GH	Unknown	Unknown	NA	Good	NA	NA	NA
GH88	GH	chondroitindisaccharides|hyaluronandisaccharides|Glycosaminoglycan	OtherPolysaccharides|Aminosugar	NA	Good	3.2.1.180	Multiple	Internal
GH5_29	GH	NA	NA	NA	Bad	3.2.1.123	NA	NA
GH140	GH	Rhamnogalacturonan-II	Pectin	NA	Good	3.2.1.-	b-1,2-galacturonic acid-apiose	Internal
GH47	GH	GlycoproteinOligosacharide	Glycoprotein	Mannose	Good	3.2.1.113	a-1,2-Mannose-R	Terminal
GH10	GH	Glucuronoxylan|Glucuronoarabinoxylan	Hemicellulose	NA	Good	3.2.1.8	b-1,4-xylose-xylose	Internal
GH92	GH	Mannooligosaccharides|Glycoproteinoligosacharide	OtherPolysaccharides|Glycoprotein	Mannose-6-Phosphate|Mannose	Good	3.2.1.113	a-1,2-mannose-R	Terminal
GH5_1	GH	Cellulose	Cellulose	NA	Good	3.2.1.4	b-1,4-glucose-glucose	Internal
GH32	GH	Fructan|Sucrose|Fructofuranosides	OtherPolysaccharides	NA	Good	Multiple	NA	NA
GH116	GH	Xyloglucan|Glucuronoxylan|Cellulose|OtherB-glucans	Cellulose|Hemicellulose	Glucose|Xylose	Good	3.2.1.21; 3.2.1.37	b-1,3-glucose-glucose ; b-1,3-xylose-xylose	Terminal
PL9_2	PL	Homogalacturonan|Pectate|pectatedisaccharide	Pectin	GalacturonicAcid	Good	4.2.2.2; 4.2.2.9	a-1,4-galacturonic acid-galacturonic acid	Random
GH35	GH	Xyloglucan|Rhamnogalacturan-I|Rhamnogalacturan-II|GlycoproteinOligosacharide	Hemicellulose|Pectin|Glycoprotein	Galactose	Good	3.2.1.23	b-galactose-R	Terminal
GH67	GH	Glucuronoxylan|Glucuronoarabinoxylan	Hemicellulose	GlucuronicAcid	Good	3.2.1.131	a-1,2-glucoruonic acid-xylose	Terminal
GH13_20	GH	Amylose|Cyclodextrin	Starch	Maltose	Good	3.2.1.133	a-1,4-glucose-glucose	Internal
GH13_36	GH	Glycogen|Starch	Starch	Glucose|Glucooligosacharide	Good	3.2.1.1	a-1,4-glucose-glucose	Random
GH135	GH	Galactosaminogalactan	AminoSugar	Galactose|N-Acetylglucosamine|N-Acetylgalactoseamine	Good	3.2.1.-	a-1,4-galactose-NacGlu-NacGal	Random
GH44	GH	Cellulose|Xyloglucan	Cellulose|Hemicellulose	Glucose|Hemicellulose	Good	3.2.1.151	b-1,4-glucose-R	Random
GH113	GH	Mannan	Hemicellulose	NA	Good	3.2.1.78	b-1,4-Mannose-Mannose	Random
AA2	AA	Lignin	Lignin	NA	Good	NA	NA	NA
GH55	GH	laminarin|paramylon|pachyman|b-1,3-linkedglucans	OtherPolysaccharides	Glucose	Good	3.2.1.58	b-1,3-glucose-glucose	Random
GH76	GH	Mannooligosaccharides	OtherPolysaccharides	Mannose	Good	3.2.1.101	a-1,6-mannose-mannose	Random
GH13_7	GH	Glycogen|Starch|Glucooligosacharides	Starch	Glucose|Glucooligosacharide	Good	3.2.1.1	a-1,4-glucose-glucose	Random
CE16	CE	Xylo-oligosaccharides	Hemicellulose	Acetate	Good	3.1.1.6	Acetyl-R	Terminal
GH114	GH	Galactosaminide|Galactosoaminoglycan	Aminosugar	NA	Good	3.2.1.109	a-1,4-NacGal-NacGal	Internal
GH123	GH	GlycoproteinOligosacharide|AminoSugar	Aminosugar	N-acetylgalactosamine	Good	3.2.1.53	NA	Terminal
CE12	CE	Pectin|Rhamnogalacturan|Xylan	Pectin|Hemicellulose	Acetate	Good	Multiple	Acetyl-R	Terminal
GH50	GH	Agarose	OtherPolysaccharides|Pectin	NA	Good	3.2.1.81	NA	Internal
GH5_19	GH	Galactomannan|Galactoglucomannan	Hemicellulose	Mannose	Good	3.2.1.25	b-Mannose-R	Terminal
GH95	GH	Rhamnogalacturan-I|Xyloglucan	Hemicellulose|Pectin	Fucose	Good	3.2.1.63	a-1,2-fucose-R	Terminal
CE8	CE	Pectin	Pectin	Methanol	Good	3.1.1.11	Methyl-R	Terminal
GH30_1	GH	Xyloglucan|Glucuronoxylan|Glucuronoarabinoxylan|Cellobiose|OtherB-glucans	Cellulose|Hemicellulose	Glucose|Xylose	Good	3.2.1.21; 3.2.1.37	b-1,3-glucose-glucose ; b-1,3-xylose-xylose	Terminal
GH5_39	GH	Cellulose|Cellobiose	Cellulose	NA	Good	3.2.1.4	b-1,4-glucose-glucose	Internal
GH115	GH	Glucuronoxylan	Hemicellulose	GlucoronicAcid	Good	3.2.1.131	a-1,2-xylose-glucoronic acid	Terminal
GH136	GH	Lacto-N-Biose	AminoSugar	Lactose|Gal-NacGlc	Good	3.2.1.140	b-1,3-NacGlc-galactose	Internal
GH79	GH	Glucuronosides|Proteoglycans|Arabanogalactan-Glycoprotein	Aminosugar|Glycoprotein	NA	Questionable	Multiple	NA	NA
GH8	GH	Cellulose|Chitosan|Chitin|Glucuronoxylan|Glucuronoarabinoxylan	Cellulose|Hemicellulose|Chitin	NA	Good	3.2.1.132; 3.2.1.4; 3.2.1.8	b-1,4-glucosamine-glucosamine, b-1,4-glucose-glucose, b-1,4-xylose-xylose	Internal
GH5_7	GH	Galactomannan|Galactoglucomannan	Hemicellulose	NA	Good	3.2.1.78	b-1,4-Mannose-Mannose	Random
PL22_2	PL	Oligogalacturonides|oligosaccharidesofD-galacturonate	Pectin	5-dehydro-4-deoxy-D-glucuronate	Good	4.2.2.6	NA	Terminal
PL1_2	PL	Homogalacturonan	Pectin	NA	Good	4.2.2.2	a-1,4-galacturonic acid-galacturonic acid	Internal
GH141	GH	Rhamnogalacturonan-II|Glucuronoxylan	Pectin|Hemicellulose	NA	Good	3.2.1.51 ; 3.2.1.8	Multiple	Internal
GH13_30	GH	Starch	Starch	Glucose	Good	3.2.1.20	a-1,6-glucose-glucose	Terminal
GH13_15	GH	Starch|Glycogen	Starch	Glucose|Glucooligosacharide	Good	3.2.1.1	a-1,4-glucose-glucose	Random
GH73	GH	Peptidoglycan|Chitodextrans|Glycoproteinoligosacharide	Aminosugar|Chitin|Glycoprotein	NA	Good	3.2.1.17; 3.2.1.96	b-1,4-NacGlc-NacMur	Internal
PL22	PL	Oligogalacturonides|oligosaccharidesofD-galacturonate	Pectin	5-dehydro-4-deoxy-D-glucuronate	Good	4.2.2.6	NA	Terminal
GH19	GH	Chitin|Chitodextrans	Chitin	NA	Good	3.2.1.14	b-linked-NacGlu-NacGlu	Internal
GH13_33	GH	_-trehalose	Starch	NA	Bad	5.4.99.16	NA	NA
GH84	GH	GlycoproteinOligosacharide	Glycoprotein	NA	Questionable	Multiple	NA	NA
GH53	GH	TypeIArabinogalactans	Pectin	NA	Good	3.2.1.89	b-1,4-galactose-galactose	Internal
PL14	PL	Alginate|Glucuronans	OtherPolysaccharides|Pectin	NA	Good	4.2.2.3; 4.2.2.14	NA	Internal
GH13_13	GH	Pullulan|Amylopectin|Glycogen	Starch	Glucose	Good	3.2.1.41	a-1,6-glucose-glucose	Internal
GH43	GH	Rhamnogalacturonan-I|Glucuronoxylan|Arabanogalactan-Glycoproteinoligosacharide	Pectin|Hemicellulose|Glycoprotein	Arabinose|Xylose|Galactose	Good	Multiple	a-1,5-arabinose-arabanose, b-1,4-xylose-xylose, b-1,3-galactose-galactose	Terminal
GH43_5	GH	Rhamnogalacturonan|Arabanogalactan-Glycoproteinoligosacharide	Pectin|Glycoprotein	Arabinose	Good	3.2.1.99	a-1,5-arabinose-R	Terminal
GH5_46	GH	Cellulose	Cellulose	NA	Good	3.2.1.4	b-1,4-glucose-glucose	Internal
PL9_1	PL	Homogalacturonan|Pectate|pectatedisaccharide	Pectin	GalacturonicAcid	Good	4.2.2.2; 4.2.2.9	a-1,4-galacturonic acid-galacturonic acid	Random
GH108	GH	Peptidoglycan|Chitodextrans	Aminosugar|Chitin	NA	Good	3.2.1.17	b-1,4-NacGlc-NacMur, b-1,4-NacGlc-NacGlc	Internal
GH43_10	GH	Glucuronoarabinoxylan|Rhamnogalacturonan|Arabanogalactan-Glycoproteinoligosacharide	Pectin|Hemicellulose|Glycoprotein	Arabinose	Good	3.2.1.55	a-1,3-arabinose-R, a-1,5-arabinose-R	Terminal
GH43_26	GH	Glucuronoarabinoxylan|Rhamnogalacturonan|Arabanogalactan-Glycoproteinoligosacharide	Pectin|Hemicellulose|Glycoprotein	Arabinose	Good	3.2.1.55	a-1,3-arabinose-R, a-1,5-arabinose-R	Terminal
GH59	GH	Xyloglucan|Rhamnogalacturan-I|Rhamnogalacturan-II|GlycoproteinOligosacharide	Hemicellulose|Pectin|Glycoprotein	Galactose	Questionable	3.2.1.23	b-galactose-R	Terminal
CE13	CE	Pectin	Pectin	Acetate	Good	3.1.1.-	Acetyl-R	Terminal
GH13_18	GH	Sucrose	Starch	Glucose-1-P|Fructose	Bad	2.4.1.7	a-1,4-glucose-fructose	Terminal
GH142	GH	Rhamnogalacturonan-II	Pectin	Arabinofuranose	Good	3.2.1.185	Multiple	Terminal
GH43_28	GH	Unknown	Unknown	Unknown	Good	Unknown	Unknown	Unknown
GH24	GH	Peptidoglycan	Aminosugar	N-acetylglucosamine|N-acetylmuramicacid	Questionable	3.2.1.17	b-1,4-NacGlc-NacMur	Random
GH43_37	GH	Rhamnogalacturonan|Arabanogalactan-Glycoproteinoligosacharide	Pectin|Glycoprotein	Arabinose	Good	3.2.1.99	a-1,5-arabinose-R	Terminal
GH5_25	GH	Cellulose|Galactomannan|Galactoglucomannan	Cellulose|Hemicellulose	NA	Good	3.2.1.4	b-1,4-glucose-glucose	Internal
GH81	GH	laminarin|paramylon|pachyman|b-1,3-linkedglucans	OtherPolysaccharides	NA	Good	3.2.1.39	b-1,3-glucose-glucose	Internal
GH93	GH	Rhamnogalacturan-I|Arabinanan	Pectin	Arabinose	Good	3.2.1.-	a-1,5-arabinose-arabinose	Terminal
GH100	GH	Sucrose|Fructofuranosides	Disacharides	Fructose	Good	3.2.1.26	R-Fructose	Terminal
GH43_30	GH	Unknown	Unknown	Unknown	Good	Unknown	Unknown	Unknown
GH5_22	GH	Glucuronoxylan|Glucuronoarabinoxylan|Cellulose	Hemicellulose|Cellulose	NA	Good	3.2.1.4; 3.2.1.37	b-1,4-glucose-glucose, b-1,4-xylose-xylose	Internal
GH54	GH	Glucuronoarabinoxylan|Rhamnogalacturonan|Arabanogalactan-Glycoproteinoligosacharide	Pectin|Hemicellulose|Glycoprotein	Arabinose	Good	3.2.1.55	a-1,3-arabinose-R, a-1,5-arabinose-R	Terminal
PL21_1	PL	heparin|heparinsulfate|Glycosaminoglycans	Aminosugar	NA	Good	4.2.2.7; 4.2.2.8	NA	NA
GH13_31	GH	Glycogen|Starch|Glucooligosacharides	Starch	Glucose	Good	3.2.1.10	a-1,6-glucose-glucose	Terminal
GH30_5	GH	ArabinogalactanProteins	Glycoprotein	Galactose	Good	3.2.1.164	b-1,6-galactose-galactose	Terminal
GH43_12	GH	Glucuronoxylan|Glucuronoarabinoxylan|Rhamnogalacturonan|Arabanogalactan-Glycoproteinoligosacharide	Pectin|Hemicellulose|Glycoprotein	Xylose|Arabinose	Good	3.2.1.37; 3.2.1.55	b-1,4-xylose-xylose, a-1,3-arabinose-R, a-1,5-arabinose-R	Terminal
GH43_8	GH	Unknown	Unknown	Unknown	Good	Unknown	Unknown	Unknown
PL10	PL	Homogalacturonan	Pectin	NA	Good	4.2.2.2	a-1,4-galacturonic acid-galacturonic acid	Internal
CE6	CE	Xylan	Hemicellulose	Acetate	Good	3.1.1.72	Acetyl-R	Terminal
GH13_21	GH	Glycogen|Starch|Glucooligosacharides	Starch	Glucose	Good	3.2.1.20	a-1,4-glucose-glucose	Terminal
GH13_4	GH	Sucrose	Starch	NA	Bad	2.4.1.4	NA	NA
GH46	GH	Chitosan	Aminosugar	Unknown	Good	3.2.1.132	b-1,4-NGlc-NacGlc	Unknown
AA5_2	AA	Galactose|Monosaccharides	Monosaccharides	Sugar_Aldehyde|Aldehyde	Good	NA	NA	NA
CE2	CE	Xylan	Hemicellulose	Acetate	Good	3.1.1.72	Acetyl-R	Terminal
GH12	GH	Cellulose	Cellulose	NA	Good	3.2.1.4	b-1,4-glucose-glucose	Internal
GH129	GH	GlycoproteinOligosacharide	Aminosugar	N-acetylgalactosamine	Good	3.2.1.49	a-1,3-NacGal-NacGal	Internal
GH13_38	GH	Glycogen|Starch	Starch	Glucose|Glucooligosacharide	Good	3.2.1.1	a-1,4-glucose-glucose	Random
GH43_18	GH	Unknown	Unknown	Unknown	Good	Unknown	Unknown	Unknown
GH5_17	GH	Galactomannan|Galactoglucomannan	Hemicellulose	Mannose	Good	3.2.1.78	b-1,4-Mannose-Mannose	Random
GH5_27	GH	NA	NA	NA	Bad	3.2.1.123	NA	NA
GH5_5	GH	Cellulose	Cellulose	NA	Good	3.2.1.4	b-1,4-glucose-glucose	Internal
PL1_6	PL	Homogalacturonan	Pectin	NA	Good	4.2.2.2	a-1,4-galacturonic acid-galacturonic acid	Internal
PL11	PL	Rhamnogalacturan	Pectin	NA	Good	4.2.2.23	a-1,4-rhamnose-galacturonic acid	Internal
PL6_2	PL	Alginate|Glucuronans|Chondroitin	OtherPolysaccharides|Pectin|AminoSugar	NA	Good	4.2.2.11; 4.2.2.19	NA	NA
GH13_2	GH	cyclodextringlucanotransferase	Starch	Glucose|Glucooligosacharide	Bad	2.4.1.19	NA	NA
GH138	GH	Homogalacturonan	Pectin	GalacturonicAcid	Good	3.2.1.-	a-1,4-galacturonic acid-galacturonic acid	Internal
GH43_1	GH	Glucuronoxylan|Glucuronoarabinoxylan	Hemicellulose	Xylose	Good	3.2.1.37	b-1,4-xylose-xylose	Terminal
GH43_24	GH	GlycoproteinOligosacharide	Glycoprotein	Galactose	Good	3.2.1.145	b-1,3-galactose-R	Terminal
GH43_7	GH	Unknown	Unknown	Unknown	Good	Unknown	Unknown	Unknown
GH5_24	GH	Unknown	Unknown	NA	Good	Unknown	Unknown	Unknown
GH5_28	GH	NA	NA	NA	Bad	3.2.1.123	NA	NA
GH62	GH	Glucuronoarabinoxylan|Rhamnogalacturonan|Arabanogalactan-Glycoproteinoligosacharide	Pectin|Hemicellulose|Glycoprotein	Arabinose	Good	3.2.1.55	a-1,3-arabinose-R, a-1,5-arabinose-R	Terminal
PL10_3	PL	Homogalacturonan	Pectin	NA	Good	4.2.2.2	a-1,4-galacturonic acid-galacturonic acid	Internal
PL14_3	PL	Alginate	OtherPolysaccharides|Pectin	NA	Good	4.2.2.3	NA	Internal
GH104	GH	Peptidoglycan	Aminosugar	N-acetylglucosamine|N-acetylmuramicacid	Good	4.2.2.n1	b-1,4-NacGlc-NacMur	Terminal
GH111	GH	Keratansulfate	Aminosugar	NA	Good	3.2.1.-	galactose-b-linkage-NacGlu	Internal
GH125	GH	FungalMannans|Mannooligosacharides	Chitin	Mannose	Good	3.2.1.-	R-a-1,6,-mannose	Terminal
GH13_19	GH	Amylose	Starch	Maltoses	Good	3.2.1.1	a-1,4-glucose-glucose	Internal
GH13_5	GH	Glycogen|Starch	Starch	Glucose|Glucooligosacharide	Good	3.2.1.1	a-1,4-glucose-glucose	Random
GH43_3	GH	Unknown	Unknown	Unknown	Good	Unknown	Unknown	Unknown
GH5_10	GH	Galactomannan|Galactoglucomannan	Hemicellulose	Mannose	Good	3.2.1.78	b-1,4-Mannose-Mannose	Random
GH6	GH	Cellulose|Cellobiose	Cellulose	Glucose	Good	3.2.1.4; 3.2.1.91	b-1,4-glucose-glucose	Internal
GH75	GH	Chitosan	AminoSugar	Unknown	Good	3.2.1.132	b-1,4-NGlc-NacGlc	Unknown
GH87	GH	alpha-1,3-glucan|isolichenin|pseudonigeranandnigeran	OtherPolysaccharides	NA	Good	3.2.1.59	a-1,3-glucose-glucose	Internal
PL7	PL	Alginate|poly-guluronate	OtherPolysaccharides|Pectin	NA	Good	4.2.2.11; 4.2.2.3	NA	NA
PL9_4	PL	Homogalacturonan|Pectate|pectatedisaccharide	Pectin	GalacturonicAcid	Good	4.2.2.2; 4.2.2.9	a-1,4-galacturonic acid-galacturonic acid	Random
GH145	GH	ArabinogalactanProteins	Glycoprotein	Rhamnose	Good	3.2.1.-	a-1,4-glucuronic acid-rhamnose	Terminal
GH17	GH	b-1,3-glucans|cellulose	Cellulose|OtherPolysaccharides	NA	Questionable	3.2.1.39; 3.2.1.58	b-1,3-glucose-glucose	Internal
GH30_4	GH	GlycoproteinOligosacharide	Glycoprotein	Fucose	Good	3.2.1.38	R-b-linked-D-Fucose	Terminal
GH43_29	GH	Glucuronoxylan|Glucuronoarabinoxylan|Rhamnogalacturonan|Arabanogalactan-Glycoproteinoligosacharide	Pectin|Hemicellulose|Glycoprotein	Xylose|Arabinose	Good	3.2.1.8; 3.2.1.55; 3.2.1.37	b-1,4-xylose-xylose, a-1,3-arabinose-R, a-1,5-arabinose-R	Random
GH5_36	GH	Galactomannan|Galactoglucomannan	Hemicellulose	NA	Good	3.2.1.78	b-1,4-Mannose-Mannose	Random
PL17	PL	Alginate	OtherPolysaccharides|Pectin	NA	Good	4.2.2.3	NA	Internal
GH110	GH	Galactomannan|Galactoglucomannan	Hemicellulose	Galactose	Good	3.2.1.22	R-a-linked-Gal	Terminal
GH13_1	GH	Glycogen|Starch	Starch	Glucose|Glucooligosacharide	Good	3.2.1.1	a-1,4-glucose-glucose	Random
GH13_17	GH	Glycogen|Starch|Glucooligosacharides	Starch	Glucose	Good	3.2.1.20	a-1,4-glucose-glucose	Terminal
GH137	GH	_-L-arabinofuranosyl-hydroxyproline	OtherPolysaccharides	_-L-arabinofuranose	Good	3.2.1.185	NA	NA
GH139	GH	Rhamnogalacturonan-II	Pectin	MethylatedFucose	Good	3.2.1.-	a-1,2-galactose-fucose	Terminal
GH143	GH	Rhamnogalacturonan-II	Pectin	DHA	Good	3.2.1.-	Multiple	Terminal
GH30_2	GH	Glucuronoxylan|Glucuronoarabinoxylan	Hemicellulose	Xylose	Good	3.2.1.37	b-1,4-xylose-xylose	Terminal
GH43_2	GH	Unknown	Unknown	Unknown	Good	Unknown	Unknown	Unknown
GH43_32	GH	Unknown	Unknown	Unknown	Good	Unknown	Unknown	Unknown
GH5_18	GH	Unknown	Unknown	NA	Good	Unknown	Unknown	Unknown
GH5_2	GH	Cellulose	Cellulose	NA	Good	3.2.1.4	b-1,4-glucose-glucose	Internal
GH66	GH	dextran	Starch	NA	Good	3.2.1.11	a-1,6-glucose-glucose	Internal
PL10_2	PL	Homogalacturonan	Pectin	NA	Good	4.2.2.2	a-1,4-galacturonic acid-galacturonic acid	Internal
PL15	PL	Alginate	OtherPolysaccharides|Pectin	NA	Good	4.2.2.3	NA	Internal
PL17_2	PL	Alginate	OtherPolysaccharides|Pectin	NA	Good	4.2.2.3	NA	Internal
PL4	PL	Rhamnogalacturan-I	Pectin	NA	Good	4.2.2.23	a-1,4-rhamnose-galacturonic acid	Internal
PL6	PL	Alginate|Glucuronans|Chondroitin	OtherPolysaccharides|Pectin|AminoSugar	NA	Good	4.2.2.11; 4.2.2.19	NA	NA
PL8	PL	Hyaluronate|Chondroitin|Glycosaminoglycan	OtherPolysaccharides|Aminosugar	NA	Good	Multiple	NA	NA
AA1_3	AA	Lignin	Lignin	NA	Good	1.10.3.2	NA	Internal
AA10	AA	Cellulose|Chitin	Cellulose|Chitin	AldonicAcids	Good	NA	NA	Internal
AA3_3	AA	AliphaticAlcohols	OtherPolysaccharides	Aldehyde_Monomer	Good	1.1.3.13	NA	NA
CE5	CE	Xylan	Hemicellulose	Acetate	Good	3.1.1.72	Acetyl-R	Terminal
GH30_7	GH	Glucuronoxylan|Glucuronoarabinoxylan	Hemicellulose	Xylose	Good	3.2.1.-	b-1,4-xylose-xylose	Terminal
GH30_8	GH	Glucuronoxylan|Glucuronoarabinoxylan	Hemicellulose	Xylose	Good	3.2.1.8	b-1,4-xylose-xylose	Internal
GH43_11	GH	Glucuronoxylan|Glucuronoarabinoxylan	Hemicellulose	Xylose	Good	3.2.1.37	b-1,4-xylose-xylose	Terminal
GH43_17	GH	Glucuronoarabinoxylan|Rhamnogalacturonan|Arabanogalactan-Glycoproteinoligosacharide	Pectin|Hemicellulose|Glycoprotein	Arabinose	Good	Unknown	Unknown	Unknown
GH43_4	GH	Rhamnogalacturonan|Arabanogalactan-Glycoproteinoligosacharide	Pectin|Glycoprotein	Arabinose	Good	3.2.1.99	a-1,5-arabinose-R	Terminal
GH48	GH	Cellulose|Cellobiose	Cellulose	Glucose	Good	3.2.1.176; 3.2.1.4	b-1,4-glucose-glucose	Random
GH5_12	GH	NA	NA	NA	Bad	3.2.1.104	NA	NA
GH5_26	GH	Cellulose	Cellulose	NA	Good	3.2.1.4	b-1,4-glucose-glucose	Internal
GH5_37	GH	Cellulose	Cellulose	NA	Good	3.2.1.4	b-1,4-glucose-glucose	Internal
GH5_41	GH	Unknown	Unknown	NA	Good	Unknown	Unknown	Unknown
GH5_44	GH	Unknown	Unknown	NA	Good	Unknown	Unknown	Unknown
GH64	GH	laminarin|paramylon|pachyman|b-1,3-linkedglucans	OtherPolysaccharides	NA	Good	3.2.1.39	b-1,3-glucose-glucose	Internal
GH85	GH	GlycoproteinOligosacharide	Glycoprotein	NA	Good	3.2.1.96	NA	Internal
GH89	GH	Glycosaminoglycans;N-linkedoligosacharides	Aminosugar|Glycoprotein	N-acetylglucosamine	Good	3.2.1.50	a-linked-NacGlu	Terminal
PL1	PL	Homogalacturonan	Pectin	NA	Good	4.2.2.2	a-1,4-galacturonic acid-galacturonic acid	Internal
PL1_12	PL	Homogalacturonan	Pectin	NA	Good	4.2.2.2	a-1,4-galacturonic acid-galacturonic acid	Internal
PL1_9	PL	Homogalacturonan	Pectin	NA	Good	4.2.2.2	a-1,4-galacturonic acid-galacturonic acid	Internal
PL17_1	PL	Alginate	OtherPolysaccharides|Pectin	NA	Good	4.2.2.3	NA	Internal
PL20	PL	Glucuronan	OtherPolysaccharides|Pectin	NA	Good	4.2.2.14	NA	Internal
PL21	PL	heparin|heparinsulfate|Glycosaminoglycans	Aminosugar	NA	Good	4.2.2.7; 4.2.2.8	NA	NA
PL26	PL	Rhamnogalacturan-I	Pectin	NA	Good	4.2.2.24	a-1,4-rhamnose-galacturonic acid	Internal
PL27	PL	ArabinogalactanProteins	Glycoprotein	Rhamnose	Good	4.2.2.-	NA	Terminal
PL4_1	PL	Rhamnogalacturan-I	Pectin	NA	Good	4.2.2.23	a-1,4-rhamnose-galacturonic acid	Internal
PL4_4	PL	Rhamnogalacturan-I	Pectin	NA	Good	4.2.2.23	a-1,4-rhamnose-galacturonic acid	Internal
PL5	PL	Alginate	OtherPolysaccharides|Pectin	NA	Good	4.2.2.3	NA	Internal
PL6_1	PL	Alginate|Glucuronans|Chondroitin	OtherPolysaccharides|Pectin|AminoSugar	NA	Good	4.2.2.11; 4.2.2.19	NA	NA
PL7_4	PL	Alginate|poly-guluronate	OtherPolysaccharides|Pectin	NA	Good	4.2.2.11; 4.2.2.3	NA	NA
