## Supplementary material for "Metagenome-guided substrate selection enriches *Terriglobus*, reveals co-occurring taxa, and enables isolation of a novel species": Table S4

Annotation	Anova_Coeff	Anova_pval	emm_est	emm_se	recal_elevated	emm_pval	anova_fdr	emm_fdr	Enzyme_Class	Substrate	Substrate_Class	Product	Good_Bad_Target	EC_Numb	Target_Bond	Catalytic location
AA2	11.45395918	0.000713418	0.192066396	0.056751007	FALSE	0.000763717	0.00288221	0.003085416	AA	Lignin	Lignin		Good
AA3	51.42378391	7.44313177933386e-13	0.663812912	0.092568597	FALSE	2.3845239225295e-12	1.8793907742818e-11	6.02092290438699e-11	AA	AliphaticAlcohols|Sugars|Pyranose|Cellobiose	Cellulose|Monosaccharides	Sugar_Aldehyde|Aldehyde	Good	Multiple
AA3_2	163.410828	2.0345623229706e-37	0.687430336	0.053775973	FALSE	5.49086402937331e-33	1.02745397310015e-35	2.77288633483352e-31	AA	AliphaticAlcohols|Sugars	Cellulose|Monosaccharides	Sugar_Aldehyde|Aldehyde	Good	1.1.3.7; 1.1.3.4		Terminal
AA5	12.47242314	0.000413004	-0.201565861	0.057074427	TRUE	0.000447286	0.001775038	0.001922379	AA	Galactose|Monosaccharides	Monosaccharides	Sugar_Aldehyde|Aldehyde	Good
AA6	121.7849036	2.57271605800054e-28	0.659992747	0.05980568	FALSE	9.67651924950299e-26	8.66147739526849e-27	3.25776148066601e-24	AA	AromaticMonomers	Lignin|Other		Good	1.6.5.6
AA7	16.6785574	4.42786670025164e-05	0.420294137	0.102913913	FALSE	5.07855665279723e-05	0.000308424	0.000353748	AA	gluco-oligosacharides|beta-1,4-linkedsugars|Chitooligosacharides	Cellulose|Hemicellulose|Chitin		Good	1.1.3.-		Internal
CE1	10.11215709	0.001472945	0.225675955	0.070968134	FALSE	0.001554977	0.005509904	0.005816766	CE	Xyloglucan|Glucuronoxylan|Galactomannan|Galactoglucomannan|Peptidoglycan|Chitin	Hemicellulose|Amino_Sugar	Acetate|Ferulic_Acid	Good	3.1.1.1	Acetyl-R	Random
CE14	166.839058	3.6273118850512e-38	-1.058340792	0.081936361	TRUE	1.45293838714944e-33	2.44239000260114e-36	9.78311847347289e-32	CE	Glycophospholipids|Chitin	Glycolipid|Chitin	Acetate	Bad
CE15	7.127328655	0.007591775	-0.103244892	0.038672761	TRUE	0.007813743	0.022552038	0.023211413	CE	Xylan	Hemicellulose		Good	3.1.1.-	Pectin-O-Lignin	Internal
CE16	13.75908497	0.000207813	0.234845782	0.063312285	FALSE	0.000228681	0.000954052	0.001049852	CE	Xylo-oligosaccharides	Hemicellulose	Acetate	Good	3.1.1.6	Acetyl-R	Terminal
CE2	5.659135915	0.017364676	0.073955803	0.031088316	FALSE	0.01770129	0.044756895	0.045620738	CE	Xylan	Hemicellulose	Acetate	Good	3.1.1.72	Acetyl-R	Terminal
CE3	24.73946142	6.56266512653161e-07	-0.397875691	0.079993055	TRUE	8.75936219653413e-07	6.97714923978624e-06	9.3125850721047e-06	CE	Xylan	Hemicellulose	Acetate	Good	3.1.1.72	Acetyl-R	Terminal
GH102	154.3735173	1.91911589613984e-35	0.73037346	0.058783925	FALSE	1.88528461563857e-31	7.75322822040495e-34	7.61654984717983e-30	GH	Peptidoglycan	Aminosugar	N-acetylglucosamine|N-acetylmuramicacid	Good	4.2.2.n1	b-1,4-NacGlc-NacMur	Terminal
GH103	342.6771387	1.66664862751424e-76	0.891432264	0.048155487	FALSE	5.83818736869339e-60	3.36663022757877e-74	1.17931384847606e-57	GH	Peptidoglycan	Aminosugar	N-acetylglucosamine|N-acetylmuramicacid	Good	4.2.2.n1	b-1,4-NacGlc-NacMur	Terminal
GH108	5.670164467	0.017255838	0.105253882	0.044201834	FALSE	0.017591489	0.044756895	0.045620738	GH	Peptidoglycan|Chitodextrans	Aminosugar|Chitin		Good	3.2.1.17	b-1,4-NacGlc-NacMur, b-1,4-NacGlc-NacGlc	Internal
GH109	55.31149221	1.02865422001432e-13	-0.808255643	0.108677855	TRUE	3.91950240776366e-13	2.9684021777556e-12	1.13105640909751e-11	GH	GlycoproteinOligosacharide	Aminosugar	N-acetylgalactosamine	Good	3.2.1.49	a-1,3-NacGal-NacGal	Internal
GH113	5.656882262	0.017387004	-0.135661006	0.057038286	TRUE	0.017723815	0.044756895	0.045620738	GH	Mannan	Hemicellulose		Good	3.2.1.78	b-1,4-Mannose-Mannose	Random
GH13_11	5.612726749	0.017830496	-0.221318958	0.093418237	TRUE	0.018171178	0.045022002	0.045882224	GH	Glycogen|Amylopectin|Starch	Starch	Glucose	Good	3.2.1.68	a-1,6-glucose-glucose	Internal
GH13_17	10.07368733	0.001504017	0.100953574	0.031807348	FALSE	0.001587183	0.005523846	0.005829289	GH	Glycogen|Starch|Glucooligosacharides	Starch	Glucose	Good	3.2.1.20	a-1,4-glucose-glucose	Terminal
GH13_19	6.138712921	0.013225354	0.087617178	0.035363122	FALSE	0.01352133	0.037104466	0.037934843	GH	Amylose	Starch	Maltoses	Good	3.2.1.1	a-1,4-glucose-glucose	Internal
GH13_21	15.96741612	6.44421513567526e-05	0.166370716	0.041635095	FALSE	7.31212801450436e-05	0.000394464	0.000447591	GH	Glycogen|Starch|Glucooligosacharides	Starch	Glucose	Good	3.2.1.20	a-1,4-glucose-glucose	Terminal
GH13_23	27.58253297	1.50532014747948e-07	0.360363674	0.068615769	FALSE	2.14693782513539e-07	2.17196192707754e-06	3.09772457626678e-06	GH	Starch|Pullulan	Starch	Glucose	Good	3.2.1.20	a-1,6-glucose-glucose	Terminal
GH13_3	11.24123191	0.0008	-0.286550602	0.085466195	TRUE	0.000854425	0.003168629	0.003384193	GH	Maltose|Glycogen	Starch		Bad	2.4.99.16
GH13_31	9.232251587	0.002377891	0.111065214	0.036553102	FALSE	0.0024896	0.00842691	0.008822794	GH	Glycogen|Starch|Glucooligosacharides	Starch	Glucose	Good	3.2.1.10	a-1,6-glucose-glucose	Terminal
GH13_33	35.6234315	2.39390660624599e-09	0.312185561	0.052305208	FALSE	4.26720337688108e-09	4.39608304056081e-08	7.83613711027252e-08	GH	_-trehalose	Starch		Bad	5.4.99.16
GH13_5	16.89844556	3.94338626267523e-05	0.109727031	0.026692561	FALSE	4.53834335626179e-05	0.000284487	0.000327409	GH	Glycogen|Starch	Starch	Glucose|Glucooligosacharide	Good	3.2.1.1	a-1,4-glucose-glucose	Random
GH13_7	7.879157351	0.005000778	-0.179392535	0.063909362	TRUE	0.005176201	0.016034239	0.016596707	GH	Glycogen|Starch|Glucooligosacharides	Starch	Glucose|Glucooligosacharide	Good	3.2.1.1	a-1,4-glucose-glucose	Random
GH130	16.52853814	4.79233287461932e-05	-0.244715104	0.060192662	TRUE	5.48392694781426e-05	0.000319994	0.000365914	GH	Galactoglucomannan|GlycoproteinOligosacharide	Hemicellulose|Glycoprotein	Mannose|galactose|NacGlc	Good	2.4.1.281; 2.4.1.320	b-1,4-Mannose-galatose ; b-1,4-Mannose-NacGlu	Terminal
GH133	26.62737716	2.46722797646298e-07	-0.442514361	0.085755735	TRUE	3.43877913220824e-07	3.32253367497014e-06	4.63088923137377e-06	GH	Glycogen	Starch	Glucooligosacharide	Good	3.2.1.33	a-1,6-glucose-glucose	Internal
GH137	14.61983502	0.000131523	0.084630255	0.02213372	FALSE	0.000146398	0.000632563	0.000704102	GH	_-L-arabinofuranosyl-hydroxyproline	OtherPolysaccharides	_-L-arabinofuranose	Good	3.2.1.185
GH138	7.356912964	0.006680539	0.070180761	0.025874399	FALSE	0.006887396	0.020446499	0.021079604	GH	Homogalacturonan	Pectin	GalacturonicAcid	Good	3.2.1.-	a-1,4-galacturonic acid-galacturonic acid	Internal
GH139	14.61983502	0.000131523	0.084630255	0.02213372	FALSE	0.000146398	0.000632563	0.000704102	GH	Rhamnogalacturonan-II	Pectin	MethylatedFucose	Good	3.2.1.-	a-1,2-galactose-fucose	Terminal
GH143	14.61983502	0.000131523	0.084630255	0.02213372	FALSE	0.000146398	0.000632563	0.000704102	GH	Rhamnogalacturonan-II	Pectin	DHA	Good	3.2.1.-	Multiple	Terminal
GH144	8.049931563	0.004550537	0.185501465	0.065380954	FALSE	0.004716551	0.015068992	0.015618741	GH	Cyclic_-1|2-glucan	Starch|OtherPolysaccharides	Glucose	Good	3.2.1.71	b-1,2-glucose-glucose	Internal
GH15	6.018585573	0.014155988	0.242006565	0.098646102	FALSE	0.014461885	0.038428069	0.039255075	GH	Starch	Starch	Glucose	Good	3.2.1.3; 3.2.1.70	a-1,4-glucose-glucose, a-1,6-glucose-glucose	Terminal
GH16	6.005823435	0.014258738	-0.094160779	0.038422336	TRUE	0.014565701	0.038428069	0.039255075	GH	Xyloglucan|Agarose|Carrageenan|b-1,3-glucan|b-1,3-galactan	Hemicellulose|OtherPolysaccharides|Pectin		Good	Multiple	b-1,4-glucose-glucose, b-1,3-glucose-glucose	Internal
GH17	13.2462408	0.000273127	0.131997031	0.036267518	FALSE	0.000298598	0.001199384	0.001311234	GH	b-1,3-glucans|cellulose	Cellulose|OtherPolysaccharides		Questionable	3.2.1.39; 3.2.1.58	b-1,3-glucose-glucose	Internal
GH18	47.60422886	5.21558535797049e-12	-0.572777166	0.083016215	TRUE	1.424825126959e-11	1.17060915812227e-10	3.19794084050799e-10	GH	Chitin|Chitodextrans	Chitin		Good	3.2.1.14	b-linked-NacGlu-NacGlu	Internal
GH19	10.57478554	0.001146406	0.183708011	0.056492697	FALSE	0.001215866	0.00436932	0.004634054	GH	Chitin|Chitodextrans	Chitin		Good	3.2.1.14	b-linked-NacGlu-NacGlu	Internal
GH2	34.34873629	4.60699402964495e-09	-0.500668285	0.08542691	TRUE	7.89951460359612e-09	7.755106616569e-08	1.32975162493868e-07	GH	Xyloglucan|Galactomannan|Galactoglucomannan|Rhamnogalacturan|Glycooligosacharides	Hemicellulose|Pectin|Glycoprotein	Galactose|Mannose	Good	3.2.1.23; 3.2.1.25	b-mannose-R, b-galactose-R	Terminal
GH23	25.81058251	3.76617866410903e-07	0.411890091	0.081074157	FALSE	5.14997594518543e-07	4.4751064126472e-06	6.11938318192622e-06	GH	Peptidoglycan	Aminosugar	N-acetylglucosamine|N-acetylmuramicacid	Good	3.2.1.17	b-1,4-NacGlc-NacMur	Random
GH24	8.497205487	0.003556924	0.134649481	0.046191985	FALSE	0.003700236	0.011974976	0.012457463	GH	Peptidoglycan	Aminosugar	N-acetylglucosamine|N-acetylmuramicacid	Questionable	3.2.1.17	b-1,4-NacGlc-NacMur	Random
GH26	25.93692575	3.52756454246261e-07	-0.323433289	0.063507566	TRUE	4.83778048009393e-07	4.45355023485904e-06	6.10769785611858e-06	GH	Galactomannan|Galactoglucomannan	Hemicellulose	Mannose	Good	3.2.1.78	b-1,4-Mannose-Mannose	Random
GH29	7.948704354	0.004812182	-0.137963339	0.048934542	TRUE	0.004983722	0.015678398	0.016237288	GH	GlycoproteinOligosacharide|Rhamnogalacturan|Xyloglucan	Hemicellulose|Pectin|Glycoprotein	Fucose|Alcohol	Good	3.2.1.51	a-linked-Fucose	Terminal
GH3	22.75231366	1.84282137358774e-06	-0.328990304	0.068971602	TRUE	2.35754926849351e-06	1.69204507938511e-05	2.16465887379858e-05	GH	Xyloglucan|Glucuronoxylan|Cellulose|OtherB-glucans	Cellulose|Hemicellulose	Glucose|Xylose	Good	3.2.1.21; 3.2.1.37	b-1,3-glucose-glucose ; b-1,3-xylose-xylose	Terminal
GH36	16.1033432	5.99780612512704e-05	-0.181340079	0.045189317	TRUE	6.81937834611148e-05	0.000378612	0.000430473	GH	Galactomannan|Galactoglucomannan	Hemicellulose	Galactose	Good	3.2.1.22	R-a-linked-Gal	Terminal
GH37	13.59179951	0.000227176	0.172088525	0.046678128	FALSE	0.00024945	0.001019767	0.001119752	GH	_-trehalose	Starch	Glucose	Good	3.2.1.28	a-1,4-glucose-glucose	Internal
GH38	24.97617591	5.80431155257268e-07	-0.395232221	0.079084135	TRUE	7.78808779274751e-07	6.51372740899823e-06	8.73996518963887e-06	GH	R-a-linked-Mannose	Glycoprotein	Mannose	Good	3.2.1.24	R-a-linked-mannose	Terminal
GH39	24.31915215	8.1623450835235e-07	0.441653885	0.089558712	FALSE	1.07942929937635e-06	8.24396853435873e-06	1.09022359237011e-05	GH	Glucuronoxylan|Glucuronoarabinoxylan	Hemicellulose	Xylose	Good	3.2.1.37	b-1,4-xylose-xylose	Terminal
GH42	30.28700071	3.72614794040311e-08	-0.234902295	0.042683412	TRUE	5.69509093455366e-08	5.78986064585714e-07	8.84929514446031e-07	GH	Xyloglucan|Rhamnogalacturan-I|Rhamnogalacturan-II|GlycoproteinOligosacharide	Hemicellulose|Pectin|Glycoprotein	Galactose	Good	3.2.1.23	b-galactose-R	Terminal
GH43_1	11.14897165	0.000840783	0.094486867	0.028297889	FALSE	0.000897092	0.003266117	0.003484859	GH	Glucuronoxylan|Glucuronoarabinoxylan	Hemicellulose	Xylose	Good	3.2.1.37	b-1,4-xylose-xylose	Terminal
GH43_2	14.61983502	0.000131523	0.084630255	0.02213372	FALSE	0.000146398	0.000632563	0.000704102	GH	Unknown	Unknown	Unknown	Good	Unknown	Unknown	Unknown
GH43_29	14.54099725	0.000137142	0.083806598	0.021977643	FALSE	0.000152488	0.00064425	0.000716341	GH	Glucuronoxylan|Glucuronoarabinoxylan|Rhamnogalacturonan|Arabanogalactan-Glycoproteinoligosacharide	Pectin|Hemicellulose|Glycoprotein	Xylose|Arabinose	Good	3.2.1.8; 3.2.1.55; 3.2.1.37	b-1,4-xylose-xylose, a-1,3-arabinose-R, a-1,5-arabinose-R	Random
GH43_7	14.61983502	0.000131523	0.084630255	0.02213372	FALSE	0.000146398	0.000632563	0.000704102	GH	Unknown	Unknown	Unknown	Good	Unknown	Unknown	Unknown
GH47	11.88143243	0.000566963	-0.220079767	0.063847767	TRUE	0.000609835	0.00238597	0.00256639	GH	GlycoproteinOligosacharide	Glycoprotein	Mannose	Good	3.2.1.113	a-1,2-Mannose-R	Terminal
GH5_1	6.721416399	0.009526194	-0.129787898	0.050061493	TRUE	0.009776825	0.027489875	0.028213123	GH	Cellulose	Cellulose		Good	3.2.1.4	b-1,4-glucose-glucose	Internal
GH5_13	16.48223823	4.91079754607705e-05	0.192648386	0.047452301	FALSE	5.61551287003973e-05	0.000319994	0.000365914	GH	Unknown	Unknown		Good
GH5_19	6.906236998	0.008589558	-0.151096916	0.057495633	TRUE	0.008826831	0.025146242	0.025840868	GH	Galactomannan|Galactoglucomannan	Hemicellulose	Mannose	Good	3.2.1.25	b-Mannose-R	Terminal
GH5_27	15.73878821	7.27176443963949e-05	0.167777778	0.042291082	FALSE	8.22339428261853e-05	0.000432028	0.000488566	GH				Bad	3.2.1.123
GH5_28	8.620618419	0.00332379	0.115362286	0.039291141	FALSE	0.003461318	0.011379755	0.011850612	GH				Bad	3.2.1.123
GH5_29	7.45397067	0.006329666	-0.170348144	0.062394106	TRUE	0.006530373	0.019670656	0.020294391	GH				Bad	3.2.1.123
GH5_40	17.16103745	3.43408151261677e-05	-0.264781147	0.063916839	TRUE	3.96855166137384e-05	0.00025692	0.000296906	GH	Unknown	Unknown		Good	Unknown	Unknown	Unknown
GH5_5	11.82870681	0.000583245	0.138398347	0.040240398	FALSE	0.000626974	0.002404397	0.002584669	GH	Cellulose	Cellulose		Good	3.2.1.4	b-1,4-glucose-glucose	Internal
GH51	8.99163796	0.002712178	-0.098395142	0.032813628	TRUE	0.002833495	0.009445861	0.00986838	GH	Glucuronoarabinoxylan|Rhamnogalacturonan|Arabanogalactan-Glycoproteinoligosacharide|Cellulose	Pectin|Hemicellulose|Glycoprotein|Cellulose	Arabinose	Good	3.2.1.55; 3.2.1.4	a-1,3-arabinose-R, a-1,5-arabinose-R, a-1,4-glucose-glucose	Terminal; Internal
GH55	6.597879445	0.01021003	-0.144701192	0.056333913	TRUE	0.01046987	0.029048254	0.029787517	GH	laminarin|paramylon|pachyman|b-1,3-linkedglucans	OtherPolysaccharides	Glucose	Good	3.2.1.58	b-1,3-glucose-glucose	Random
GH57	236.4177125	2.37589985615127e-53	-1.304635568	0.084849485	TRUE	1.02698579717138e-44	2.39965885471278e-51	1.03725565514309e-42	GH	Starch|Galactomannan|Galactoglucomannan	Starch|Hemicellulose	Glucose|Galactose	Good	3.2.1.1; 3.2.1.22; 3.2.1.41	a-1,4-glucose-glucose, a-1,6-glucose-glucose, a-linked-galactose	Terminal
GH63	6.004696593	0.014267847	-0.186593585	0.076146715	TRUE	0.014574904	0.038428069	0.039255075	GH	GlycoproteinOligosacharide	Glycoprotein	Glucose	Good	3.2.1.106; 3.2.1.84	a-1,3-glucose-R, mannose?	Terminal
GH74	23.0920248	1.54429916063017e-06	-0.236994384	0.049318181	TRUE	1.98955797733406e-06	1.48546871641569e-05	1.91376529248324e-05	GH	Xyloglucan|Cellobiose	Hemicellulose|Cellulose		Good	3.2.1.151; 3.2.1.4	b-1,4-glucose-glucose	Internal
GH76	18.74321021	1.49554892575169e-05	0.242854503	0.056095003	FALSE	1.77403667605192e-05	0.00012084	0.000143342	GH	Mannooligosaccharides	OtherPolysaccharides	Mannose	Good	3.2.1.101	a-1,6-mannose-mannose	Random
GH77	5.645128435	0.017503934	-0.226929958	0.095511336	TRUE	0.017841774	0.044756895	0.045620738	GH				Bad
GH79	19.01471899	1.2971399359477e-05	0.196324131	0.045022409	FALSE	1.54591954911146e-05	0.000109176	0.000130115	GH	Glucuronosides|Proteoglycans|Arabanogalactan-Glycoprotein	Aminosugar|Glycoprotein		Questionable	Multiple
GH92	38.69805642	4.94701407506466e-10	0.313079018	0.050327967	FALSE	9.73482674703939e-10	9.99296843163061e-09	1.96643500290196e-08	GH	Mannooligosaccharides|Glycoproteinoligosacharide	OtherPolysaccharides|Glycoprotein	Mannose-6-Phosphate|Mannose	Good	3.2.1.113	a-1,2-mannose-R	Terminal
GH97	7.464007769	0.006294472	-0.106490936	0.038978633	TRUE	0.00649455	0.019670656	0.020294391	GH	Starch|maltose|maltoheptose	Starch|OtherPolysaccharides	Glucose|Galactose	Good	3.2.1.22; 3.2.1.20	a-linked-galactose-R, a-1,4-linked-glucose	Terminal
PL1_2	9.416812862	0.002150049	0.139876095	0.045581806	FALSE	0.002254846	0.007755534	0.008133553	PL	Homogalacturonan	Pectin		Good	4.2.2.2	a-1,4-galacturonic acid-galacturonic acid	Internal
PL12	15.26977621	9.31958285057955e-05	-0.192726492	0.049320229	TRUE	0.000104681	0.000537873	0.000604159	PL	HeparinSulfate|Glycosaminoglycans	Aminosugar		Good	4.2.2.8		Internal
PL12_3	18.53327601	1.66963746703928e-05	0.233072589	0.054139608	FALSE	1.9734526823109e-05	0.000129718	0.000153322	PL	HeparinSulfate|Glycosaminoglycans	Aminosugar		Good	4.2.2.8		Internal
PL17	7.251602042	0.007083779	0.06923679	0.025711058	FALSE	0.007297468	0.021357064	0.022001321	PL	Alginate	OtherPolysaccharides|Pectin		Good	4.2.2.3		Internal
PL17_2	14.61983502	0.000131523	0.084630255	0.02213372	FALSE	0.000146398	0.000632563	0.000704102	PL	Alginate	OtherPolysaccharides|Pectin		Good	4.2.2.3		Internal
PL22	21.55949086	3.43020953884423e-06	0.233834515	0.050360422	FALSE	4.28475897006583e-06	3.01261881237624e-05	3.76313613892738e-05	PL	Oligogalacturonides|oligosaccharidesofD-galacturonate	Pectin	5-dehydro-4-deoxy-D-glucuronate	Good	4.2.2.6		Terminal
PL6	14.61983502	0.000131523	0.084630255	0.02213372	FALSE	0.000146398	0.000632563	0.000704102	PL	Alginate|Glucuronans|Chondroitin	OtherPolysaccharides|Pectin|AminoSugar		Good	4.2.2.11; 4.2.2.19
