## Supplementary material for "Metagenome-guided substrate selection enriches *Terriglobus*, reveals co-occurring taxa, and enables isolation of a novel species": Table S6

### Sheet: Sheet1
Annotation	R226_Phylum	Annotated Substrate	Predicted Commercially Available Substrate	Product	EC_Numb	Target_Bond	Catalytic location	Predicted Substrate Chemical name	Predicted Substrate Source	Predicted Substrate CAS number	Predicted Substrate Test Status
GH137	Bacteroidota	_-L-arabinofuranosyl-hydroxyproline	None	_-L-arabinofuranose	3.2.1.185	Unknown	Unknown	None	None	None	Not tested
PL17_1	Acidobacteriota	Alginate	Alginic acid	Unknown	4.2.2.3	Unknown	Internal	Alginic acid sodium salt	Sigma-Aldrich	9005-38-3	Tested
PL17_2	Bacteroidota	Alginate	Alginic acid	Unknown	4.2.2.3	Unknown	Internal	Alginic acid sodium salt	Sigma-Aldrich	9005-38-3	Tested
PL5	Desulfobacterota_B	Alginate	Alginic acid	Unknown	4.2.2.3	Unknown	Internal	Alginic acid sodium salt	Sigma-Aldrich	9005-38-3	Tested
PL15	Pseudomonadota	Alginate	Alginic acid	Unknown	4.2.2.3	Unknown	Internal	Alginic acid sodium salt	Sigma-Aldrich	9005-38-3	Tested
PL6	Bacteroidota	Alginate|Glucuronans|Chondroitin	Alginic acid, Glucuronan (Not tested), Chondroitin	Unknown	4.2.2.11; 4.2.2.19	Unknown	Unknown	Chondroitin, Glucuronanas, Alginic acid sodium salt	Sigma-Aldrich	39455-18-0, None, 9005-38-3	Tested (except Glucuronan)
PL6_1	Bacteroidota	Alginate|Glucuronans|Chondroitin	Alginic acid, Glucuronan (Not tested), Chondroitin	Unknown	4.2.2.11; 4.2.2.19	Unknown	Unknown	Chondroitin, Glucuronanas, Alginic acid sodium salt	Sigma-Aldrich	39455-18-0, None, 9005-38-3	Tested (except Glucuronan)
PL7_4	Acidobacteriota	Alginate|poly-guluronate	Alginic acid	Unknown	4.2.2.11; 4.2.2.3	Unknown	Unknown	Alginic acid sodium salt	Sigma-Aldrich	9005-38-3	Tested
AA3_3	Desulfobacterota_B	AliphaticAlcohols	Ethylene glycol	Aldehyde_Monomer	1.1.3.13	Unknown	Unknown	Ethylene glycol	Sigma-Aldrich	107-21-1	Tested
PL27	Acidobacteriota	ArabinogalactanProteins	Arabinogalactan	Rhamnose	4.2.2.-	Unknown	Terminal	(+)-Arabinogalactan from larch wood	Sigma-Aldrich	9036-66-2	Tested
GH5_2	Bacteroidota	Cellulose	Cellulose, Cellopentaose	Unknown	3.2.1.4	b-1,4-glucose-glucose	Internal	Carboxymethyl Cellulose, Cellopentasoe oligosaccharide	Sigma-Aldrich, Megazyme	9004-32-4, 2240-27-9	Tested
GH5_26	Methylomirabilota	Cellulose	Cellulose, Cellopentaose	Unknown	3.2.1.4	b-1,4-glucose-glucose	Internal	Carboxymethyl Cellulose, Cellopentasoe oligosaccharide	Sigma-Aldrich, Megazyme	9004-32-4, 2240-27-9	Tested
GH5_37	Verrucomicrobiota	Cellulose	Cellulose, Cellopentaose	Unknown	3.2.1.4	b-1,4-glucose-glucose	Internal	Carboxymethyl Cellulose, Cellopentasoe oligosaccharide	Sigma-Aldrich, Megazyme	9004-32-4, 2240-27-9	Tested
GH48	Chloroflexota	Cellulose|Cellobiose	Cellobiose, Cellopentaose	Glucose	3.2.1.176; 3.2.1.4	b-1,4-glucose-glucose	Random	32-β-D-Glucosyl-cellobiose, Cellopentasoe oligosaccharide	Megazyme	32581-38-7, 2240-27-9	Tested
AA10	Pseudomonadota	Cellulose|Chitin	Cellulose, Chitin	AldonicAcids		Unknown	Internal	Carboxymethyl Cellulose, Chitin from shrimp shells	Sigma-Aldrich, Megazyme	9004-32-4, 1398-61-4	Tested
GH66	Chloroflexota	Dextran	Dextran	Unknown	3.2.1.11	a-1,6-glucose-glucose	Internal	Dextran from Leuconostoc mesenteroides	Sigma-Aldrich	9004-54-0	Tested
GH125	Acidobacteriota	FungalMannans|Mannooligosacharides	Mannan	Mannose	3.2.1.-	R-a-1,6,-mannose	Terminal	Mannan from Saccharomyces cerevisiae	Sigma-Aldrich	9036-88-8	Tested
GH5_10	Acidobacteriota	Galactomannan|Galactoglucomannan	Locust bean gum (galactomannan), Galactoglucomannan (not tested)	Mannose	3.2.1.78	b-1,4-Mannose-Mannose	Random	Locust bean gum from Ceratonia siliqua seeds (galactomannan)	Sigma-Aldrich	9000-40-2	Tested
GH110	Bacteroidota	Galactomannan|Galactoglucomannan	Locust bean gum (galactomannan), Galactoglucomannan (not tested)	Galactose	3.2.1.22	R-a-linked-Gal	Terminal	Locust bean gum from Ceratonia siliqua seeds (galactomannan)	Sigma-Aldrich	9000-40-2	Tested
PL20	Bacteroidota	Glucuronan	Glucuronan (not tested)	Unknown	4.2.2.14	Unknown	Internal	Glucuronan	None	None	Not tested
GH43_17	Gemmatimonadota	Glucuronoarabinoxylan|Rhamnogalacturonan|Arabanogalactan-Glycoproteinoligosacharide	Arabinoxylan, Rhamnogalacturonan-I, Arabinogalactan	Arabinose	Unknown	Unknown	Unknown	Arabinoxylan (Wheat Flour; Low Viscosity), Rhamnogalacturonan I (Potato), (+)-Arabinogalactan from larch wood	Sigma-Aldrich, Megazyme	9040-27-1, 39280-21-2, 9036-66-2	Tested
GH62	Verrucomicrobiota	Glucuronoarabinoxylan|Rhamnogalacturonan|Arabanogalactan-Glycoproteinoligosacharide	Arabinoxylan, Rhamnogalacturonan-I, Arabinogalactan	Arabinose	3.2.1.55	a-1,3-arabinose-R, a-1,5-arabinose-R	Terminal	Arabinoxylan (Wheat Flour; Low Viscosity), Rhamnogalacturonan I (Potato), (+)-Arabinogalactan from larch wood	Sigma-Aldrich, Megazyme	9040-27-1, 39280-21-2, 9036-66-2	Tested
GH43_11	Acidobacteriota	Glucuronoxylan|Glucuronoarabinoxylan	Glucuronoxylan, Arabinoxylan, Xylan	Xylose	3.2.1.37	b-1,4-xylose-xylose	Terminal	4-O-Methyl-D-glucurono-D-xylan, Arabinoxylan (Wheat Flour; Low Viscosity), Xylan (Birchwood, partially acetylated)	Sigma-Aldrich, Megazyme	9062-57-1, 9040-27-1	Tested
GH30_8	Bacteroidota	Glucuronoxylan|Glucuronoarabinoxylan	Glucuronoxylan, Arabinoxylan, Xylan	Xylose	3.2.1.8	b-1,4-xylose-xylose	Internal	4-O-Methyl-D-glucurono-D-xylan, Arabinoxylan (Wheat Flour; Low Viscosity), Xylan (Birchwood, partially acetylated)	Sigma-Aldrich, Megazyme	9062-57-1, 9040-27-1	Tested
GH30_2	Chloroflexota	Glucuronoxylan|Glucuronoarabinoxylan	Glucuronoxylan, Arabinoxylan, Xylan	Xylose	3.2.1.37	b-1,4-xylose-xylose	Terminal	4-O-Methyl-D-glucurono-D-xylan, Arabinoxylan (Wheat Flour; Low Viscosity), Xylan (Birchwood, partially acetylated)	Sigma-Aldrich, Megazyme	9062-57-1, 9040-27-1	Tested
GH30_7	Chloroflexota	Glucuronoxylan|Glucuronoarabinoxylan	Glucuronoxylan, Arabinoxylan, Xylan	Xylose	3.2.1.-	b-1,4-xylose-xylose	Terminal	4-O-Methyl-D-glucurono-D-xylan, Arabinoxylan (Wheat Flour; Low Viscosity), Xylan (Birchwood, partially acetylated)	Sigma-Aldrich, Megazyme	9062-57-1, 9040-27-1	Tested
GH43_29	Bacteroidota	Glucuronoxylan|Glucuronoarabinoxylan|Rhamnogalacturonan|Arabanogalactan-Glycoproteinoligosacharide	Glucuronoxylan, Arabinoxylan, Xylan, Rhamnogalacturonan-I, Arabinogalactan	Xylose|Arabinose	3.2.1.8; 3.2.1.55; 3.2.1.37	b-1,4-xylose-xylose, a-1,3-arabinose-R, a-1,5-arabinose-R	Random	4-O-Methyl-D-glucurono-D-xylan, Arabinoxylan (Wheat Flour; Low Viscosity), Xylan (Birchwood, partially acetylated), Rhamnogalacturonan I (Potato), (+)-Arabinogalactan from larch wood	Sigma-Aldrich, Megazyme	9062-57-1, 9040-27-1, 39280-21-2, 9036-66-2	Tested
GH13_5	Bacteroidota	Glycogen|Starch	Glycogen, Starch	Glucose|Glucooligosacharide	3.2.1.1	a-1,4-glucose-glucose	Random	Glycogen from bovine liver, Starch from potato	Sigma-Aldrich	9005-79-2, 9005-84-9	Tested
GH13_1	Chloroflexota	Glycogen|Starch	Glycogen, Starch	Glucose|Glucooligosacharide	3.2.1.1	a-1,4-glucose-glucose	Random	Glycogen from bovine liver, Starch from potato	Sigma-Aldrich	9005-79-2, 9005-84-9	Tested
GH13_38	Verrucomicrobiota	Glycogen|Starch	Glycogen, Starch	Glucose|Glucooligosacharide	3.2.1.1	a-1,4-glucose-glucose	Random	Glycogen from bovine liver, Starch from potato	Sigma-Aldrich	9005-79-2, 9005-84-9	Tested
GH13_17	Pseudomonadota	Glycogen|Starch|Glucooligosacharides	Glycogen, Starch, malto-oligosaccharides (not tested)	Glucose	3.2.1.20	a-1,4-glucose-glucose	Terminal	Glycogen from bovine liver, Starch from potato	Sigma-Aldrich	9005-79-2, 9005-84-9	Tested
GH85	Acidobacteriota	GlycoproteinOligosacharide	Arabinogalactan	Unknown	3.2.1.96	Unknown	Internal	(+)-Arabinogalactan from larch wood	Sigma-Aldrich	9036-66-2	Tested
GH89	Bacteroidota	Glycosaminoglycans;N-linkedoligosacharides	Glucosamine	N-acetylglucosamine	3.2.1.50	a-linked-NacGlu	Terminal	D-(+)Glucosamine hydrochloride	Sigma-Aldrich	66-84-2	Tested
PL21	Acidobacteriota	heparin|heparinsulfate|Glycosaminoglycans	Heparin sulfate (not tested), Chondroitin	Unknown	4.2.2.7; 4.2.2.8	Unknown	Unknown	Chondroitin	Chondroitin sulfate A sodium salt from bovine trachea	39455-18-0	Tested
PL21_1	Acidobacteriota	heparin|heparinsulfate|Glycosaminoglycans	Heparin sulfate (not tested), Chondroitin	Unknown	4.2.2.7; 4.2.2.8	Unknown	Unknown	Chondroitin	Chondroitin sulfate A sodium salt from bovine trachea	39455-18-0	Tested
PL1	Chloroflexota	Homogalacturonan	Polygalacturonic acid (not tested)	Unknown	4.2.2.2	a-1,4-galacturonic acid-galacturonic acid	Internal	Polygalacturonic acid from oranges	None	25990-10-7	Not tested
PL1_9	Chloroflexota	Homogalacturonan	Polygalacturonic acid (not tested)	Unknown	4.2.2.2	a-1,4-galacturonic acid-galacturonic acid	Internal	Polygalacturonic acid from oranges	None	25990-10-7	Not tested
PL1_12	Desulfobacterota_B	Homogalacturonan	Polygalacturonic acid (not tested)	Unknown	4.2.2.2	a-1,4-galacturonic acid-galacturonic acid	Internal	Polygalacturonic acid from oranges	None	25990-10-7	Not tested
PL10_2	Pseudomonadota	Homogalacturonan	Polygalacturonic acid (not tested)	Unknown	4.2.2.2	a-1,4-galacturonic acid-galacturonic acid	Internal	Polygalacturonic acid from oranges	None	25990-10-7	Not tested
PL9_4	Acidobacteriota	Homogalacturonan|Pectate|pectatedisaccharide	Polygalacturonic acid (not tested)	GalacturonicAcid	4.2.2.2; 4.2.2.9	a-1,4-galacturonic acid-galacturonic acid	Random	Polygalacturonic acid from oranges	None	25990-10-7	Not tested
PL8	Acidobacteriota	Hyaluronate|Chondroitin|Glycosaminoglycan	Hyaluronate (not tested), Chondroitin	Unknown	Multiple	Unknown	Unknown	Chondroitin	Chondroitin sulfate A sodium salt from bovine trachea	39455-18-0	Tested
GH111	Verrucomicrobiota	Keratansulfate	Keratan sulfate (not tested)	Unknown	3.2.1.-	galactose-b-linkage-NacGlu	Internal	Keratan sulfate (bovine cornea)	None	None	Not tested
GH64	Actinomycetota	Laminarin|paramylon|pachyman|b-1,3-linkedglucans	Laminarin	Unknown	3.2.1.39	b-1,3-glucose-glucose	Internal	Laminarin from Laminaria digitata	Sigma-Aldrich	9008-22-4	Tested
AA1_3	Chloroflexota	Lignin	Lignin (not tested)	Unknown	1.10.3.2	Unknown	Internal	Lignin	None	None	Not tested
GH104	Acidobacteriota	Peptidoglycan	None	N-acetylglucosamine|N-acetylmuramicacid	4.2.2.n1	b-1,4-NacGlc-NacMur	Terminal	None	None	None	Not tested
PL26	Acidobacteriota	Rhamnogalacturan-I	Rhamnogalacturonan-I	Unknown	4.2.2.24	a-1,4-rhamnose-galacturonic acid	Internal	Rhamnogalacturonan I (Potato)	Megazyme	39280-21-2	Tested
PL4_1	Chloroflexota	Rhamnogalacturan-I	Rhamnogalacturonan-I	Unknown	4.2.2.23	a-1,4-rhamnose-galacturonic acid	Internal	Rhamnogalacturonan I (Potato)	Megazyme	39280-21-2	Tested
PL4_4	Chloroflexota	Rhamnogalacturan-I	Rhamnogalacturonan-I	Unknown	4.2.2.23	a-1,4-rhamnose-galacturonic acid	Internal	Rhamnogalacturonan I (Potato)	Megazyme	39280-21-2	Tested
GH139	Bacteroidota	Rhamnogalacturonan-II	Rhamnogalacturonan-II	MethylatedFucose	3.2.1.-	a-1,2-galactose-fucose	Terminal	Rhamnogalacturonan (Soy Bean)	Megazyme	39280-21-2	Tested
GH143	Bacteroidota	Rhamnogalacturonan-II	Rhamnogalacturonan-II	DHA	3.2.1.-	Multiple	Terminal	Rhamnogalacturonan (Soy Bean)	Megazyme	39280-21-2	Tested
GH43_4	Bacteroidota	Rhamnogalacturonan|Arabanogalactan-Glycoproteinoligosacharide	Rhamnogalacturonan-II, Arabinogalactan	Arabinose	3.2.1.99	a-1,5-arabinose-R	Terminal	Rhamnogalacturonan (Soy Bean), (+)-Arabinogalactan from larch wood	Sigma-Aldrich	39280-21-2, 9036-66-2	Tested
CE5	Actinomycetota	Xylan	Xylan	Acetate	3.1.1.72	Acetyl-R	Terminal	Xylan (Birchwood, partially acetylated)	Megazyme	None available	Tested
