## Supplementary material for "Metagenome-guided substrate selection enriches *Terriglobus*, reveals co-occurring taxa, and enables isolation of a novel species": Table S7

### Sheet: Sheet1
Genome	completeness	contamination	length	N50	cluster	cluster_members	proteins	partial	tRNAs	inferred_gencode	diffs	same	pred_code	gtdb_tax	Domain	Phylum	Class	Order	Family	Genus	Species
AngeloEnr2023_lbgedit_82_MCC_GL30_TRA_spades_concoct_13	100	0.85	5836687	3065358	6_1	3	5570	5	49	FFLLSSSSYY??CC?WLLLLPPPPHHQQRRRRIIIMTTTTNNKKSSRRVVVVAAAADDEEGGGG	0	1	11	d__Bacteria;p__Actinobacteriota;c__Thermoleophilia;o__Solirubrobacterales;f__Solirubrobacteraceae;g__Baekduia;s__	d__Bacteria	p__Actinobacteriota	c__Thermoleophilia	o__Solirubrobacterales	f__Solirubrobacteraceae	g__Baekduia	s__
AngeloEnr2023_lbgedit_82_MCC_GL30_TRA_spades_metabat.6	89.82	0.67	7150257	55418	39_4	3	6909	286	41	FFLLSSSSYY??CC?WLLLLPPPPHHQQRRRRIIIMTTTTNNKKSSRRVVVVAAAADDEEGGGG	0	1	11	d__Bacteria;p__Proteobacteria;c__Alphaproteobacteria;o__Rhizobiales;f__Xanthobacteraceae;g__Bradyrhizobium;s__	d__Bacteria	p__Proteobacteria	c__Alphaproteobacteria	o__Rhizobiales	f__Xanthobacteraceae	g__Bradyrhizobium	s__
AngeloEnr2023_lbgedit_85_MCD_GL30_TRA_spades_concoct_13	99.96	0.22	7591461	476412	39_1	6	7159	36	47	FFLLSSSSYY??CC?WLLLLPPPPHHQQRRRRIIIMTTTTNNKKSSRRVVVVAAAADDEEGGGG	0	1	11	d__Bacteria;p__Proteobacteria;c__Alphaproteobacteria;o__Rhizobiales;f__Xanthobacteraceae;g__Bradyrhizobium;s__	d__Bacteria	p__Proteobacteria	c__Alphaproteobacteria	o__Rhizobiales	f__Xanthobacteraceae	g__Bradyrhizobium	s__
AngeloEnr2023_lbgedit_88_MCD_4C_TRA_spades_concoct_7	99.88	0.05	5356296	232796	57_1	11	4704	26	48	FF?LSSSSYY??CC?WLLLLPPPPHHQQRRRRIIIMTTTTNNKKSSRKVVVVAAAADDEEGGGG	2	1	11	d__Bacteria;p__Proteobacteria;c__Gammaproteobacteria;o__Burkholderiales;f__Burkholderiaceae;g__CAIMXF01;s__	d__Bacteria	p__Proteobacteria	c__Gammaproteobacteria	o__Burkholderiales	f__Burkholderiaceae	g__CAIMXF01	s__
AngeloEnr2023_lbgedit_88_MCD_4C_TRA_spades_maxbin.006	99.49	0	3967898	3967898	9_2	9	3783	2	49	FFLLSSSSYY??CC?WLLLLPPPPHHQQRRRRIIIMTTTTNNKKSSRRVVVVAAAADDEEGGGG	0	1	11	d__Bacteria;p__Actinobacteriota;c__Actinomycetia;o__Actinomycetales;f__Microbacteriaceae;g__Leifsonia;s__	d__Bacteria	p__Actinobacteriota	c__Actinomycetia	o__Actinomycetales	f__Microbacteriaceae	g__Leifsonia	s__
AngeloEnr2023_lbgedit_89_MCD_4C_TRB_spades_concoct_8	98.29	0	5979453	163293	53_1	28	5382	28	49	FFLLSSSSYY??CC?WLLLLPPPPHHQQRRRRIIIMTTTTNNKKSSRRVVVVAAAADDEEGGGG	0	1	11	d__Bacteria;p__Proteobacteria;c__Gammaproteobacteria;o__Burkholderiales;f__Burkholderiaceae;g__Paraburkholderia;s__Paraburkholderia terricola	d__Bacteria	p__Proteobacteria	c__Gammaproteobacteria	o__Burkholderiales	f__Burkholderiaceae	g__Paraburkholderia	s__Paraburkholderia terricola
AngeloEnr2023_xylan_01_C01_OT07_TP07_maxbin.013	99.38	0.47	4020489	2917165	63_1	20	3956	9	41	FFLLSSSSYY??CC?WLLLLPPPPHHQQRRRRIIIMTTTTNNKKSSRRVVVVAAAADDEEGGGG	0	1	11	d__Bacteria;p__Proteobacteria;c__Gammaproteobacteria;o__Burkholderiales;f__Burkholderiaceae;g__Ramlibacter;s__	d__Bacteria	p__Proteobacteria	c__Gammaproteobacteria	o__Burkholderiales	f__Burkholderiaceae	g__Ramlibacter	s__
AngeloEnr2023_xylan_01_C01_OT07_TP07_vamb_1836	77.82	0.05	2933260	100050	52_1	4	2656	73	39	FFLLSSSSYY??CC?WLLLLPPPPHHQQRRRRIIIMTTTTNNKKSSRRVVVVAAAADDEEGGGG	0	1	11	d__Bacteria;p__Proteobacteria;c__Gammaproteobacteria;o__Burkholderiales;f__Burkholderiaceae;g__Paraburkholderia;s__	d__Bacteria	p__Proteobacteria	c__Gammaproteobacteria	o__Burkholderiales	f__Burkholderiaceae	g__Paraburkholderia	s__
AngeloEnr2023_xylan_02_C01_OT13_TP07_spades_concoct_51	92.69	1.92	5344095	52363	60_0	1	5288	262	41	FFLLSSSSYY??CC?WLLLLPPPPHHQQRRRRIIIMTTTTNNKKSSRRVVVVAAAADDEEGGGG	0	1	11	d__Bacteria;p__Proteobacteria;c__Gammaproteobacteria;o__Burkholderiales;f__Burkholderiaceae;g__Ramlibacter;s__	d__Bacteria	p__Proteobacteria	c__Gammaproteobacteria	o__Burkholderiales	f__Burkholderiaceae	g__Ramlibacter	s__
AngeloEnr2023_xylan_02_C01_OT13_TP07_spades_maxbin.004	99.46	1.64	6927691	83268	56_1	2	6180	175	60	FFLLSSSSYY??CC?WLLLLPPPPHHQQRRRRIIIMTTTTNNKKSSRKVVVVAAAADDEEGGGG	1	1	11	d__Bacteria;p__Proteobacteria;c__Gammaproteobacteria;o__Burkholderiales;f__Burkholderiaceae;g__CAIMXF01;s__	d__Bacteria	p__Proteobacteria	c__Gammaproteobacteria	o__Burkholderiales	f__Burkholderiaceae	g__CAIMXF01	s__
AngeloEnr2023_xylan_02_C01_OT13_TP07_spades_maxbin.019	99.56	2.33	7557167	228271	25_1	19	7001	48	50	FFLLSSSSYY??CC?WLLLLPPPPHHQQRRRRIIIMTTTTNNKKSSRRVVVVAAAADDEEGGGG	0	1	11	d__Bacteria;p__Proteobacteria;c__Alphaproteobacteria;o__DSM-16000;f__Inquilinaceae;g__Inquilinus;s__	d__Bacteria	p__Proteobacteria	c__Alphaproteobacteria	o__DSM-16000	f__Inquilinaceae	g__Inquilinus	s__
AngeloEnr2023_xylan_02_C01_OT13_TP07_spades_maxbin.021	99.1	0.53	3856305	3856305	16_1	5	3594	0	44	FFLLSSSSYY??CC?WLLLLPPPPHHQQRRRRIIIMTTTTNNKKSSRRVVVVAAAADDEEGGGG	0	1	11	d__Bacteria;p__Proteobacteria;c__Alphaproteobacteria;o__Sphingomonadales;f__Sphingomonadaceae;g__Sphingomonas_I;s__	d__Bacteria	p__Proteobacteria	c__Alphaproteobacteria	o__Sphingomonadales	f__Sphingomonadaceae	g__Sphingomonas_I	s__
AngeloEnr2023_xylan_02_C01_OT13_TP07_spades_maxbin.025	99.51	0	3529626	817735	70_1	14	3135	15	34	FFLLSSSSYY??CC?WLLLLPPPPHHQQRRRRIIIMTTTTNNKKSSRRVVVVAAAADDEEGGGG	0	1	11	d__Bacteria;p__Bacteroidota;c__Bacteroidia;o__Chitinophagales;f__Chitinophagaceae;g__;s__	d__Bacteria	p__Bacteroidota	c__Bacteroidia	o__Chitinophagales	f__Chitinophagaceae	g__	s__
AngeloEnr2023_xylan_02_C01_OT13_TP07_spades_metabat.16	91.84	2.64	3935646	14810	48_0	1	4062	574	34	FFLLSSSSYY??CC?WLLLLPPPPHHQQRRRRIIIMTTTTNNKKSSRRVVVVAAAADDEEGGGG	0	1	11	d__Bacteria;p__Proteobacteria;c__Alphaproteobacteria;o__Caulobacterales;f__Caulobacteraceae;g__BOG-938;s__	d__Bacteria	p__Proteobacteria	c__Alphaproteobacteria	o__Caulobacterales	f__Caulobacteraceae	g__BOG-938	s__
AngeloEnr2023_xylan_03_C01_OT19_TP07_spades_concoct_37	100	0	5078827	346919	3_2	17	4745	19	58	FFLLSSSSYY??CC?WLLLLPPPPHHQQRRRRIIIMTTTTNNKKSSRRVVVVAAAADDEEGGGG	0	1	11	d__Bacteria;p__Actinobacteriota;c__Actinomycetia;o__Actinomycetales;f__Micrococcaceae;g__Paenarthrobacter;s__	d__Bacteria	p__Actinobacteriota	c__Actinomycetia	o__Actinomycetales	f__Micrococcaceae	g__Paenarthrobacter	s__
AngeloEnr2023_xylan_03_C01_OT19_TP07_spades_concoct_6	99.49	0	3699379	829166	9_3	9	3553	6	50	FFLLSSSSYY??CC?WLLLLPPPPHHQQRRRRIIIMTTTTNNKKSSRRVVVVAAAADDEEGGGG	0	1	11	d__Bacteria;p__Actinobacteriota;c__Actinomycetia;o__Actinomycetales;f__Microbacteriaceae;g__Leifsonia;s__	d__Bacteria	p__Actinobacteriota	c__Actinomycetia	o__Actinomycetales	f__Microbacteriaceae	g__Leifsonia	s__
AngeloEnr2023_xylan_03_C01_OT19_TP07_spades_metabat.3	91.59	0.02	5679466	50537	30_1	10	5579	284	39	FFLLSSSSYY??CC?WLLLLPPPPHHQQRRRRIIIMTTTTNNKKSSRRVVVVAAAADDEEGGGG	0	1	11	d__Bacteria;p__Proteobacteria;c__Alphaproteobacteria;o__Rhizobiales;f__Rhizobiaceae;g__Mesorhizobium;s__	d__Bacteria	p__Proteobacteria	c__Alphaproteobacteria	o__Rhizobiales	f__Rhizobiaceae	g__Mesorhizobium	s__
AngeloEnr2023_xylan_05_C12_OT13_TP07_concoct_9	99.49	0.09	3858333	293123	8_1	5	3725	21	47	FF?LSSSSYY??CC?WLLLLPPPPHHQQRRRRIIIMTTTTNNKKSSRRVVVVAAAADDEEGGGG	1	1	11	d__Bacteria;p__Actinobacteriota;c__Actinomycetia;o__Actinomycetales;f__Microbacteriaceae;g__Leifsonia;s__	d__Bacteria	p__Actinobacteriota	c__Actinomycetia	o__Actinomycetales	f__Microbacteriaceae	g__Leifsonia	s__
AngeloEnr2023_xylan_05_C12_OT13_TP07_maxbin.008	99.94	0.14	5599639	326178	29_1	9	5354	33	46	FFLLSSSSYY??CC?WLLLLPPPPHHQQRRRRIIIMTTTTNNKKSSRRVVVVAAAADDEEGGGG	0	1	11	d__Bacteria;p__Proteobacteria;c__Alphaproteobacteria;o__Rhizobiales;f__Rhizobiaceae;g__Rhizobium;s__	d__Bacteria	p__Proteobacteria	c__Alphaproteobacteria	o__Rhizobiales	f__Rhizobiaceae	g__Rhizobium	s__
AngeloEnr2023_xylan_06_C12_OT19_TP07_maxbin.013_sub	86.22	1.67	4967485	15773	15_2	1	4987	748	57	FFLLSSSSYY??CC?WLLLLPPPPHHQQRRRRIIIMTTTTNNKKSSRRVVVVAAAADDEEGGGG	0	1	11	d__Bacteria;p__Proteobacteria;c__Alphaproteobacteria;o__Sphingomonadales;f__Sphingomonadaceae;g__Sphingomonas_I;s__	d__Bacteria	p__Proteobacteria	c__Alphaproteobacteria	o__Sphingomonadales	f__Sphingomonadaceae	g__Sphingomonas_I	s__
AngeloEnr2023_xylan_06_C12_OT19_TP07_metabat.29	99.09	1.47	4064852	58202	23_0	1	3803	145	46	FFLLSSSSYY??CC?WLLLLPPPPHHQQRRRRIIIMTTTTNNKKSSRRVVVVAAAADDEEGGGG	0	1	11	d__Bacteria;p__Proteobacteria;c__Alphaproteobacteria;o__Sphingomonadales;f__Sphingomonadaceae;g__Sphingomonas;s__	d__Bacteria	p__Proteobacteria	c__Alphaproteobacteria	o__Sphingomonadales	f__Sphingomonadaceae	g__Sphingomonas	s__
AngeloEnr2023_xylan_08_C11_OT13_TP07_maxbin.007	97.94	0.71	6953591	170151	78_1	27	5829	56	54	FFLLSSSSYY??CC?WLLLLPPPPHHQQRRRRIIIMTTTTNNKKSSRRVVVVAAAADDEEGGGG	0	1	11	d__Bacteria;p__Bacteroidota;c__Bacteroidia;o__Sphingobacteriales;f__Sphingobacteriaceae;g__Mucilaginibacter;s__	d__Bacteria	p__Bacteroidota	c__Bacteroidia	o__Sphingobacteriales	f__Sphingobacteriaceae	g__Mucilaginibacter	s__
AngeloEnr2023_xylan_11_C02_OT13_TP07_spades_concoct_7	96.78	1.45	5591323	86315	66_3	2	4897	232	54	FFLLSSSSYY??CC?WLLLLPPPPHHQQRRRRIIIMTTTTNNKKSSRRVVVVAAAADDEEGGGG	0	1	11	d__Bacteria;p__Proteobacteria;c__Gammaproteobacteria;o__Burkholderiales;f__Burkholderiaceae;g__Massilia;s__	d__Bacteria	p__Proteobacteria	c__Gammaproteobacteria	o__Burkholderiales	f__Burkholderiaceae	g__Massilia	s__
AngeloEnr2023_xylan_11_C02_OT13_TP07_spades_maxbin.014_sub	84.29	1.15	4168792	10197	73_0	1	4141	831	36	FFLLSSSSYY??CC?WLLLLPPPPHHQQRRRRIIIMTTTTNNKKSSRRVVVVAAAADDEEGGGG	0	1	11	d__Bacteria;p__Bacteroidota;c__Bacteroidia;o__Chitinophagales;f__Chitinophagaceae;g__Flavipsychrobacter;s__	d__Bacteria	p__Bacteroidota	c__Bacteroidia	o__Chitinophagales	f__Chitinophagaceae	g__Flavipsychrobacter	s__
AngeloEnr2023_xylan_11_C02_OT13_TP07_spades_maxbin.023	97.68	1.48	7370102	38730	84_0	1	6755	392	41	FFLLSSSSYY??CC?WLLLLPPPPHHQQRRRRIIIMTTTTNNKKSSRRVVVVAAAADDEEGGGG	0	1	11	d__Bacteria;p__Firmicutes;c__Bacilli;o__Paenibacillales;f__NBRC-103111;g__Paenibacillus_E;s__Paenibacillus_E sp000620565	d__Bacteria	p__Firmicutes	c__Bacilli	o__Paenibacillales	f__NBRC-103111	g__Paenibacillus_E	s__Paenibacillus_E sp000620565
AngeloEnr2023_xylan_11_C02_OT13_TP07_spades_maxbin.026	98.93	0	3776338	1221999	27_1	6	3518	2	43	FFLLSSSSYY??CC?WLLLLPPPPHHQQRRRRIIIMTTTTNNKKSSRRVVVVAAAADDEEGGGG	0	1	11	d__Bacteria;p__Proteobacteria;c__Alphaproteobacteria;o__Rhizobiales;f__Devosiaceae;g__Devosia_A;s__	d__Bacteria	p__Proteobacteria	c__Alphaproteobacteria	o__Rhizobiales	f__Devosiaceae	g__Devosia_A	s__
AngeloEnr2023_xylan_11_C02_OT13_TP07_spades_metabat.29	99.51	0.74	6141672	459737	71_1	2	5235	14	40	FFLLSSSSYY??CC?WLLLLPPPPHHQQRRRRIIIMTTTTNNKKSSRRVVVVAAAADDEEGGGG	0	1	11	d__Bacteria;p__Bacteroidota;c__Bacteroidia;o__Chitinophagales;f__Chitinophagaceae;g__Flavisolibacter;s__	d__Bacteria	p__Bacteroidota	c__Bacteroidia	o__Chitinophagales	f__Chitinophagaceae	g__Flavisolibacter	s__
AngeloEnr2023_xylan_11_C02_OT13_TP07_spades_vamb_81	99.85	0.09	6076974	426950	29_3	27	5770	14	48	FFLLSSSSYY??CC?WLLLLPPPPHHQQRRRRIIIMTTTTNNKKSSRRVVVVAAAADDEEGGGG	0	1	11	d__Bacteria;p__Proteobacteria;c__Alphaproteobacteria;o__Rhizobiales;f__Rhizobiaceae;g__Rhizobium;s__	d__Bacteria	p__Proteobacteria	c__Alphaproteobacteria	o__Rhizobiales	f__Rhizobiaceae	g__Rhizobium	s__
AngeloEnr2023_xylan_12_C02_OT19_TP07_concoct_18	99.48	1.04	4250806	2249604	11_1	14	4054	11	53	FFLLSSSSYY??CC?WLLLLPPPPHHQQRRRRIIIMTTTTNNKKSSRRVVVVAAAADDEEGGGG	0	1	11	d__Bacteria;p__Actinobacteriota;c__Actinomycetia;o__Propionibacteriales;f__Nocardioidaceae;g__Nocardioides;s__	d__Bacteria	p__Actinobacteriota	c__Actinomycetia	o__Propionibacteriales	f__Nocardioidaceae	g__Nocardioides	s__
AngeloEnr2023_xylan_12_C02_OT19_TP07_maxbin.022	99.1	0.3	3775716	2719251	17_2	8	3664	4	47	FFLLSSSSYY??CC?WLLLLPPPPHHQQRRRRIIIMTTTTNNKKSSRRVVVVAAAADDEEGGGG	0	1	11	d__Bacteria;p__Proteobacteria;c__Alphaproteobacteria;o__Sphingomonadales;f__Sphingomonadaceae;g__Sphingomonas_I;s__	d__Bacteria	p__Proteobacteria	c__Alphaproteobacteria	o__Sphingomonadales	f__Sphingomonadaceae	g__Sphingomonas_I	s__
AngeloEnr2023_xylan_12_C02_OT19_TP07_metabat.15	99.11	0.47	3478267	375408	21_1	2	3260	19	46	FFLLSSSSYY??CC?WLLLLPPPPHHQQRRRRIIIMTTTTNNKKSSRRVVVVAAAADDEEGGGG	0	1	11	d__Bacteria;p__Proteobacteria;c__Alphaproteobacteria;o__Sphingomonadales;f__Sphingomonadaceae;g__Sphingomonas;s__	d__Bacteria	p__Proteobacteria	c__Alphaproteobacteria	o__Sphingomonadales	f__Sphingomonadaceae	g__Sphingomonas	s__
AngeloEnr2023_xylan_12_C02_OT19_TP07_metabat.21	99.62	2.34	4385436	144007	4_1	5	4162	62	53	FFLLSSSSYY??CC?WLLLLPPPPHHQQRRRRIIIMTTTTNNKKSSRRVVVVAAAADDEEGGGG	0	1	11	d__Bacteria;p__Actinobacteriota;c__Actinomycetia;o__Actinomycetales;f__Micrococcaceae;g__Arthrobacter_K;s__	d__Bacteria	p__Actinobacteriota	c__Actinomycetia	o__Actinomycetales	f__Micrococcaceae	g__Arthrobacter_K	s__
AngeloEnr2023_xylan_14_C09_OT13_TP07_spades_concoct_14	89.45	3.78	6209770	21770	68_0	1	5920	533	40	FFLLSSSSYY??CC?WLLLLPPPPHHQQRRRRIIIMTTTTNNKKSSRRVVVVAAAADDEEGGGG	0	1	11	d__Bacteria;p__Proteobacteria;c__Gammaproteobacteria;o__Burkholderiales;f__Burkholderiaceae;g__Noviherbaspirillum_A;s__	d__Bacteria	p__Proteobacteria	c__Gammaproteobacteria	o__Burkholderiales	f__Burkholderiaceae	g__Noviherbaspirillum_A	s__
AngeloEnr2023_xylan_14_C09_OT13_TP07_spades_metabat.3	99.71	0.07	4751469	212780	5_1	6	4490	35	52	FFLLSSSSYY??CC?WLLLLPPPPHHQQRRRRIIIMTTTTNNKKSSRRVVVVAAAADDEEGGGG	0	1	11	d__Bacteria;p__Actinobacteriota;c__Actinomycetia;o__Actinomycetales;f__Micrococcaceae;g__Pseudarthrobacter;s__	d__Bacteria	p__Actinobacteriota	c__Actinomycetia	o__Actinomycetales	f__Micrococcaceae	g__Pseudarthrobacter	s__
AngeloEnr2023_xylan_15_C09_OT19_TP07_spades_concoct_25_sub	97.4	0.58	4838372	194991	3_3	1	4559	33	51	FFLLSSSSYY??CC?WLLLLPPPPHHQQRRRRIIIMTTTTNNKKSSRRVVVVAAAADDEEGGGG	0	1	11	d__Bacteria;p__Actinobacteriota;c__Actinomycetia;o__Actinomycetales;f__Micrococcaceae;g__Paenarthrobacter;s__	d__Bacteria	p__Actinobacteriota	c__Actinomycetia	o__Actinomycetales	f__Micrococcaceae	g__Paenarthrobacter	s__
AngeloEnr2023_xylan_15_C09_OT19_TP07_spades_concoct_4	96.28	4.86	4426165	22408	20_1	3	4345	411	40	FFLLSSSSYY??CC?WLLLLPPPPHHQQRRRRIIIMTTTTNNKKSSRRVVVVAAAADDEEGGGG	0	1	11	d__Bacteria;p__Proteobacteria;c__Alphaproteobacteria;o__Sphingomonadales;f__Sphingomonadaceae;g__Sphingomonas;s__	d__Bacteria	p__Proteobacteria	c__Alphaproteobacteria	o__Sphingomonadales	f__Sphingomonadaceae	g__Sphingomonas	s__
AngeloEnr2023_xylan_15_C09_OT19_TP07_spades_maxbin.021	99.55	0.79	6080333	957964	66_2	11	5101	5	70	FFLLSSSSYY??CC?WLLLLPPPPHHQQRRRRIIIMTTTTNNKKSSRRVVVVAAAADDEEGGGG	0	1	11	d__Bacteria;p__Proteobacteria;c__Gammaproteobacteria;o__Burkholderiales;f__Burkholderiaceae;g__Massilia;s__	d__Bacteria	p__Proteobacteria	c__Gammaproteobacteria	o__Burkholderiales	f__Burkholderiaceae	g__Massilia	s__
AngeloEnr2023_xylan_18_C05_OT19_TP07_spades_concoct_39	97.62	0.71	5272716	246731	74_1	16	4805	24	41	FFLLSSSSYY??CC?WLLLLPPPPHHQQRRRRIIIMTTTTNNKKSSRRVVVVAAAADDEEGGGG	0	1	11	d__Bacteria;p__Bacteroidota;c__Bacteroidia;o__Sphingobacteriales;f__Sphingobacteriaceae;g__Mucilaginibacter;s__	d__Bacteria	p__Bacteroidota	c__Bacteroidia	o__Sphingobacteriales	f__Sphingobacteriaceae	g__Mucilaginibacter	s__
AngeloEnr2023_xylan_18_C05_OT19_TP07_spades_maxbin.017	99.72	0.42	6294350	349237	66_1	7	5357	29	60	FFLLSSSSYY??CC?WLLLLPPPPHHQQRRRRIIIMTTTTNNKKSSRRVVVVAAAADDEEGGGG	0	1	11	d__Bacteria;p__Proteobacteria;c__Gammaproteobacteria;o__Burkholderiales;f__Burkholderiaceae;g__Massilia;s__	d__Bacteria	p__Proteobacteria	c__Gammaproteobacteria	o__Burkholderiales	f__Burkholderiaceae	g__Massilia	s__
AngeloEnr2023_xylan_18_C05_OT19_TP07_spades_maxbin.018	77.73	2.26	4852603	11033	61_0	1	5138	924	29	FFLLSSSSYY??CC?WLLLLPPPPHHQQRRRRIIIMTTTTNNKKSSRRVVVVAAAADDEEGGGG	0	1	11	d__Bacteria;p__Proteobacteria;c__Gammaproteobacteria;o__Burkholderiales;f__Burkholderiaceae;g__Ramlibacter;s__	d__Bacteria	p__Proteobacteria	c__Gammaproteobacteria	o__Burkholderiales	f__Burkholderiaceae	g__Ramlibacter	s__
AngeloEnr2023_xylan_18_C05_OT19_TP07_spades_metabat.13	99.56	1.89	7067283	198318	26_1	26	6570	26	46	FFLLSSSSYY??CC?WLLLLPPPPHHQQRRRRIIIMTTTTNNKKSSRRVVVVAAAADDEEGGGG	0	1	11	d__Bacteria;p__Proteobacteria;c__Alphaproteobacteria;o__DSM-16000;f__Inquilinaceae;g__Inquilinus;s__	d__Bacteria	p__Proteobacteria	c__Alphaproteobacteria	o__DSM-16000	f__Inquilinaceae	g__Inquilinus	s__
AngeloEnr2023_xylan_19_C08_OT07_TP07_spades_maxbin.010	99.12	0.19	5056062	344466	3_1	15	4698	27	52	FFLLSSSSYY??CC?WLLLLPPPPHHQQRRRRIIIMTTTTNNKKSSRRVVVVAAAADDEEGGGG	0	1	11	d__Bacteria;p__Actinobacteriota;c__Actinomycetia;o__Actinomycetales;f__Micrococcaceae;g__Paenarthrobacter;s__	d__Bacteria	p__Actinobacteriota	c__Actinomycetia	o__Actinomycetales	f__Micrococcaceae	g__Paenarthrobacter	s__
AngeloEnr2023_xylan_20_C08_OT13_TP07_concoct_11	64.33	1.41	3836377	4352	83_0	1	3982	1438	25	FFLLSSSSYY??CC?WLLLLPPPPHHQQRRRRIIIMTTTTNNKKSSRRVVVVAAAADDEEGGGG	0	1	11	d__Bacteria;p__Bacteroidota;c__Bacteroidia;o__Chitinophagales;f__Chitinophagaceae;g__Segetibacter;s__	d__Bacteria	p__Bacteroidota	c__Bacteroidia	o__Chitinophagales	f__Chitinophagaceae	g__Segetibacter	s__
AngeloEnr2023_xylan_20_C08_OT13_TP07_maxbin.007	99.1	1.83	3949972	471896	17_1	2	3790	89	48	FFLLSSSSYY??CC?WLLLLPPPPHHQQRRRRIIIMTTTTNNKKSSRRVVVVAAAADDEEGGGG	0	1	11	d__Bacteria;p__Proteobacteria;c__Alphaproteobacteria;o__Sphingomonadales;f__Sphingomonadaceae;g__Sphingomonas_I;s__	d__Bacteria	p__Proteobacteria	c__Alphaproteobacteria	o__Sphingomonadales	f__Sphingomonadaceae	g__Sphingomonas_I	s__
AngeloEnr2023_xylan_20_C08_OT13_TP07_maxbin.016	98.86	3.84	3998145	294975	45_1	2	3946	38	42	FFLLSSSSYY??CC?WLLLLPPPPHHQQRRRRIIIMTTTTNNKKSSRRVVVVAAAADDEEGGGG	0	1	11	d__Bacteria;p__Proteobacteria;c__Alphaproteobacteria;o__Caulobacterales;f__Caulobacteraceae;g__Phenylobacterium;s__	d__Bacteria	p__Proteobacteria	c__Alphaproteobacteria	o__Caulobacterales	f__Caulobacteraceae	g__Phenylobacterium	s__
AngeloEnr2023_xylan_23_C06_OT13_TP07_concoct_33	99.49	0.3	3733387	272210	9_1	12	3557	25	49	FFLLSSSSYY??CC?WLLLLPPPPHHQQRRRRIIIMTTTTNNKKSSRRVVVVAAAADDEEGGGG	0	1	11	d__Bacteria;p__Actinobacteriota;c__Actinomycetia;o__Actinomycetales;f__Microbacteriaceae;g__Leifsonia;s__	d__Bacteria	p__Actinobacteriota	c__Actinomycetia	o__Actinomycetales	f__Microbacteriaceae	g__Leifsonia	s__
AngeloEnr2023_xylan_23_C06_OT13_TP07_maxbin.013	92.98	0.92	4408565	12241	62_1	2	4601	783	41	FFLLSSSSYY??CC?WLLLLPPPPHHQQRRRRIIIMTTTTNNKKSSRRVVVVAAAADDEEGGGG	0	1	11	d__Bacteria;p__Proteobacteria;c__Gammaproteobacteria;o__Burkholderiales;f__Burkholderiaceae;g__Ramlibacter;s__	d__Bacteria	p__Proteobacteria	c__Gammaproteobacteria	o__Burkholderiales	f__Burkholderiaceae	g__Ramlibacter	s__
AngeloEnr2023_xylan_24_C06_OT19_TP07_maxbin.016	99.51	0.49	5497698	194666	72_1	2	4871	112	43	FFLLSSSSYY??CC?WLLLLPPPPHHQQRRRRIIIMTTTTNNKKSSRRVVVVAAAADDEEGGGG	0	1	11	d__Bacteria;p__Bacteroidota;c__Bacteroidia;o__Chitinophagales;f__Chitinophagaceae;g__Flavisolibacter;s__	d__Bacteria	p__Bacteroidota	c__Bacteroidia	o__Chitinophagales	f__Chitinophagaceae	g__Flavisolibacter	s__
AngeloEnr2023_xylan_24_C06_OT19_TP07_maxbin.021	99.35	2.27	3781476	109408	45_2	2	3829	91	47	FF?LSSSSYY??CC?WLLLLPPPPHHQQRRRRIIIMTTTTNNKKSSRRVVVVAAAADDEEGGGG	1	1	11	d__Bacteria;p__Proteobacteria;c__Alphaproteobacteria;o__Caulobacterales;f__Caulobacteraceae;g__Phenylobacterium;s__	d__Bacteria	p__Proteobacteria	c__Alphaproteobacteria	o__Caulobacterales	f__Caulobacteraceae	g__Phenylobacterium	s__
AngeloEnr2023_xylan_24_C06_OT19_TP07_metabat.15	99.95	0.45	8102371	269662	37_1	32	7648	60	55	FFLLSSSSYY??CC?WLLLLPPPPHHQQRRRRIIIMTTTTNNKKSSRRVVVVAAAADDEEGGGG	0	1	11	d__Bacteria;p__Proteobacteria;c__Alphaproteobacteria;o__Rhizobiales;f__Xanthobacteraceae;g__Bradyrhizobium;s__Bradyrhizobium erythrophlei_E	d__Bacteria	p__Proteobacteria	c__Alphaproteobacteria	o__Rhizobiales	f__Xanthobacteraceae	g__Bradyrhizobium	s__Bradyrhizobium erythrophlei_E
AngeloEnr2023_xylan_24_C06_OT19_TP07_metabat.7	99.13	1.38	3466279	619304	22_1	2	3170	19	45	FFLLSSSSYY??CC?WLLLLPPPPHHQQRRRRIIIMTTTTNNKKSSRRVVVVAAAADDEEGGGG	0	1	11	d__Bacteria;p__Proteobacteria;c__Alphaproteobacteria;o__Sphingomonadales;f__Sphingomonadaceae;g__Sphingomonas;s__	d__Bacteria	p__Proteobacteria	c__Alphaproteobacteria	o__Sphingomonadales	f__Sphingomonadaceae	g__Sphingomonas	s__
AngeloEnr2023_xylan_25_C01_OT07_TP14_maxbin.020	99.72	1.05	5797636	968287	65_1	8	5067	28	72	FFLLSSSSYY??CC?WLLLLPPPPHHQQRRRRIIIMTTTTNNKKSSRRVVVVAAAADDEEGGGG	0	1	11	d__Bacteria;p__Proteobacteria;c__Gammaproteobacteria;o__Burkholderiales;f__Burkholderiaceae;g__Massilia;s__	d__Bacteria	p__Proteobacteria	c__Gammaproteobacteria	o__Burkholderiales	f__Burkholderiaceae	g__Massilia	s__
AngeloEnr2023_xylan_27_C01_OT19_TP14_spades_metabat.35	97.74	0.3	4403338	211363	14_1	12	4167	35	43	FFLLSSSSYY??CC?WLLLLPPPPHHQQRRRRIIIMTTTTNNKKSSRRVVVVAAAADDEEGGGG	0	1	11	d__Bacteria;p__Proteobacteria;c__Alphaproteobacteria;o__Sphingomonadales;f__Sphingomonadaceae;g__Sphingomonas_I;s__	d__Bacteria	p__Proteobacteria	c__Alphaproteobacteria	o__Sphingomonadales	f__Sphingomonadaceae	g__Sphingomonas_I	s__
AngeloEnr2023_xylan_28_C12_OT07_TP14_metabat.13	96.73	3.03	5025958	111243	19_1	2	4600	43	48	FFLLSSSSYY??CC?WLLLLPPPPHHQQRRRRIIIMTTTTNNKKSSRRVVVVAAAADDEEGGGG	0	1	11	d__Bacteria;p__Proteobacteria;c__Alphaproteobacteria;o__Sphingomonadales;f__Sphingomonadaceae;g__Sphingomonas;s__	d__Bacteria	p__Proteobacteria	c__Alphaproteobacteria	o__Sphingomonadales	f__Sphingomonadaceae	g__Sphingomonas	s__
AngeloEnr2023_xylan_30_C12_OT19_TP14_concoct_20	98.64	0.69	4267397	66236	13_1	10	4080	116	45	FFLLSSSSYY??CC?WLLLLPPPPHHQQRRRRIIIMTTTTNNKKSSRRVVVVAAAADDEEGGGG	0	1	11	d__Bacteria;p__Proteobacteria;c__Alphaproteobacteria;o__Sphingomonadales;f__Sphingomonadaceae;g__Sphingomonas_I;s__	d__Bacteria	p__Proteobacteria	c__Alphaproteobacteria	o__Sphingomonadales	f__Sphingomonadaceae	g__Sphingomonas_I	s__
AngeloEnr2023_xylan_30_C12_OT19_TP14_concoct_5	100	0	6052046	484571	12_1	88	4980	21	56	FFLLSSSSYY??CC?WLLLLPPPPHHQQRRRRIIIMTTTTNNKKSSRRVVVVAAAADDEEGGGG	0	1	11	d__Bacteria;p__Acidobacteriota;c__Acidobacteriae;o__Acidobacteriales;f__Acidobacteriaceae;g__Terriglobus_A;s__	d__Bacteria	p__Acidobacteriota	c__Acidobacteriae	o__Acidobacteriales	f__Acidobacteriaceae	g__Terriglobus_A	s__
AngeloEnr2023_xylan_34_C02_OT07_TP14_metabat.15	99.27	0.78	5806186	283382	41_1	9	5478	50	52	FFLLSSSSYY??CC?WLLLLPPPPHHQQRRRRIIIMTTTTNNKKSSRRVVVVAAAADDEEGGGG	0	1	11	d__Bacteria;p__Proteobacteria;c__Alphaproteobacteria;o__Rhizobiales;f__Beijerinckiaceae;g__Bosea;s__	d__Bacteria	p__Proteobacteria	c__Alphaproteobacteria	o__Rhizobiales	f__Beijerinckiaceae	g__Bosea	s__
AngeloEnr2023_xylan_34_C02_OT07_TP14_vamb_143_sub	80.42	0.83	4690839	7941	33_0	1	5122	1190	41	FFLLSSSSYY??CC?WLLLLPPPPHHQQRRRRIIIMTTTTNNKKSSRRVVVVAAAADDEEGGGG	0	1	11	d__Bacteria;p__Proteobacteria;c__Alphaproteobacteria;o__Reyranellales;f__Reyranellaceae;g__Reyranella;s__	d__Bacteria	p__Proteobacteria	c__Alphaproteobacteria	o__Reyranellales	f__Reyranellaceae	g__Reyranella	s__
AngeloEnr2023_xylan_35_C02_OT13_TP14_vamb_128	100	0	6692212	366630	58_1	9	6343	43	56	FFLLSSSSYY??CC?WLLLLPPPPHHQQRRRRIIIMTTTTNNKKSSRRVVVVAAAADDEEGGGG	0	1	11	d__Bacteria;p__Proteobacteria;c__Gammaproteobacteria;o__Burkholderiales;f__Burkholderiaceae;g__Variovorax;s__Variovorax paradoxus	d__Bacteria	p__Proteobacteria	c__Gammaproteobacteria	o__Burkholderiales	f__Burkholderiaceae	g__Variovorax	s__Variovorax paradoxus
AngeloEnr2023_xylan_39_C09_OT19_TP14_spades_vamb_16	99.94	0.71	6425898	3237035	29_2	9	6003	4	44	FFLLSSSSYY??CC?WLLLLPPPPHHQQRRRRIIIMTTTTNNKKSSRRVVVVAAAADDEEGGGG	0	1	11	d__Bacteria;p__Proteobacteria;c__Alphaproteobacteria;o__Rhizobiales;f__Rhizobiaceae;g__Rhizobium;s__Rhizobium lusitanum_C	d__Bacteria	p__Proteobacteria	c__Alphaproteobacteria	o__Rhizobiales	f__Rhizobiaceae	g__Rhizobium	s__Rhizobium lusitanum_C
AngeloEnr2023_xylan_40_C05_OT07_TP14_metabat.13	93.09	4.01	5030844	36870	19_2	2	4749	280	49	FFLLSSSSYY??CC?WLLLLPPPPHHQQRRRRIIIMTTTTNNKKSSRRVVVVAAAADDEEGGGG	0	1	11	d__Bacteria;p__Proteobacteria;c__Alphaproteobacteria;o__Sphingomonadales;f__Sphingomonadaceae;g__Sphingomonas;s__	d__Bacteria	p__Proteobacteria	c__Alphaproteobacteria	o__Sphingomonadales	f__Sphingomonadaceae	g__Sphingomonas	s__
AngeloEnr2023_xylan_41_C05_OT13_TP14_vamb_192	96.78	0.51	5786897	36125	66_5	1	5091	345	72	FFLLSSSSYY??CC?WLLLLPPPPHHQQRRRRIIIMTTTTNNKKSSRRVVVVAAAADDEEGGGG	0	1	11	d__Bacteria;p__Proteobacteria;c__Gammaproteobacteria;o__Burkholderiales;f__Burkholderiaceae;g__Massilia;s__	d__Bacteria	p__Proteobacteria	c__Gammaproteobacteria	o__Burkholderiales	f__Burkholderiaceae	g__Massilia	s__
AngeloEnr2023_xylan_41_C05_OT13_TP14_vamb_63	99.26	0.03	4022761	694092	24_1	9	3817	13	46	FFLLSSSSYY??CC?WLLLLPPPPHHQQRRRRIIIMTTTTNNKKSSRRVVVVAAAADDEEGGGG	0	1	11	d__Bacteria;p__Proteobacteria;c__Alphaproteobacteria;o__Rhizobiales;f__Kaistiaceae;g__Kaistia;s__	d__Bacteria	p__Proteobacteria	c__Alphaproteobacteria	o__Rhizobiales	f__Kaistiaceae	g__Kaistia	s__
AngeloEnr2023_xylan_42_C05_OT19_TP14_spades_concoct_25_sub	99.51	1.15	7382629	304163	82_2	4	5948	32	43	FFLLSSSSYY??CC?WLLLLPPPPHHQQRRRRIIIMTTTTNNKKSSRRVVVVAAAADDEEGGGG	0	1	11	d__Bacteria;p__Bacteroidota;c__Bacteroidia;o__Chitinophagales;f__Chitinophagaceae;g__Niastella;s__	d__Bacteria	p__Bacteroidota	c__Bacteroidia	o__Chitinophagales	f__Chitinophagaceae	g__Niastella	s__
AngeloEnr2023_xylan_42_C05_OT19_TP14_spades_maxbin.016	99.33	0.76	4286878	2659288	7_1	28	3917	4	47	FF?LSSSSYY??CC?WLLLLPPPPHHQQRRRRIIIMTTTTNNKKSSRRVVVVAAAADDEEGGGG	1	1	11	d__Bacteria;p__Actinobacteriota;c__Actinomycetia;o__Actinomycetales;f__Microbacteriaceae;g__Microbacterium;s__	d__Bacteria	p__Actinobacteriota	c__Actinomycetia	o__Actinomycetales	f__Microbacteriaceae	g__Microbacterium	s__
AngeloEnr2023_xylan_42_C05_OT19_TP14_spades_maxbin.020	99.93	0.18	5921706	344574	49_1	6	5256	12	58	FFLLSSSSYY??CC?WLLLLPPPPHHQQRRRRIIIMTTTTNNKKSSRRVVVVAAAADDEEGGGG	0	1	11	d__Bacteria;p__Proteobacteria;c__Gammaproteobacteria;o__Pseudomonadales;f__Pseudomonadaceae;g__Pseudomonas_E;s__	d__Bacteria	p__Proteobacteria	c__Gammaproteobacteria	o__Pseudomonadales	f__Pseudomonadaceae	g__Pseudomonas_E	s__
AngeloEnr2023_xylan_42_C05_OT19_TP14_spades_vamb_10	72.32	0.54	2779838	5680	69_1	2	3045	855	24	FFLLSSSSYY??CC?WLLLLPPPPHHQQRRRRIIIMTTTTNNKKSSRRVVVVAAAADDEEGGGG	0	1	11	d__Bacteria;p__Bacteroidota;c__Bacteroidia;o__Chitinophagales;f__Chitinophagaceae;g__;s__	d__Bacteria	p__Bacteroidota	c__Bacteroidia	o__Chitinophagales	f__Chitinophagaceae	g__	s__
AngeloEnr2023_xylan_44_C08_OT13_TP14_maxbin.005	99.6	0	6818406	992730	54_1	51	6011	18	48	FFLLSSSSYY??CC?WLLLLPPPPHHQQRRRRIIIMTTTTNNKKSSRRVVVVAAAADDEEGGGG	0	1	11	d__Bacteria;p__Proteobacteria;c__Gammaproteobacteria;o__Burkholderiales;f__Burkholderiaceae;g__Paraburkholderia;s__Paraburkholderia graminis	d__Bacteria	p__Proteobacteria	c__Gammaproteobacteria	o__Burkholderiales	f__Burkholderiaceae	g__Paraburkholderia	s__Paraburkholderia graminis
AngeloEnr2023_xylan_44_C08_OT13_TP14_maxbin.020	94.24	3.57	3665022	21836	44_1	2	3825	415	39	FFLLSSSSYY??CC?WLLLLPPPPHHQQRRRRIIIMTTTTNNKKSSRRVVVVAAAADDEEGGGG	0	1	11	d__Bacteria;p__Proteobacteria;c__Alphaproteobacteria;o__Caulobacterales;f__Caulobacteraceae;g__Phenylobacterium;s__	d__Bacteria	p__Proteobacteria	c__Alphaproteobacteria	o__Caulobacterales	f__Caulobacteraceae	g__Phenylobacterium	s__
AngeloEnr2023_xylan_44_C08_OT13_TP14_metabat.21_sub	93.64	3.94	3728157	15191	47_1	2	3892	583	43	FFLLSSSSYY??CC?WLLLLPPPPHHQQRRRRIIIMTTTTNNKKSSRRVVVVAAAADDEEGGGG	0	1	11	d__Bacteria;p__Proteobacteria;c__Alphaproteobacteria;o__Caulobacterales;f__Caulobacteraceae;g__BOG-938;s__	d__Bacteria	p__Proteobacteria	c__Alphaproteobacteria	o__Caulobacterales	f__Caulobacteraceae	g__BOG-938	s__
AngeloEnr2023_xylan_46_C06_OT07_TP14_concoct_46_sub	97.62	0.71	5971254	278149	79_1	26	4965	19	42	FFLLSSSSYY??CC?WLLLLPPPPHHQQRRRRIIIMTTTTNNKKSSRRVVVVAAAADDEEGGGG	0	1	11	d__Bacteria;p__Bacteroidota;c__Bacteroidia;o__Sphingobacteriales;f__Sphingobacteriaceae;g__Mucilaginibacter;s__	d__Bacteria	p__Bacteroidota	c__Bacteroidia	o__Sphingobacteriales	f__Sphingobacteriaceae	g__Mucilaginibacter	s__
AngeloEnr2023_xylan_47_C06_OT13_TP14_vamb_5	99	2.18	5109097	144217	18_1	3	4875	82	52	FFLLSSSSYY??CC?WLLLLPPPPHHQQRRRRIIIMTTTTNNKKSSRRVVVVAAAADDEEGGGG	0	1	11	d__Bacteria;p__Proteobacteria;c__Alphaproteobacteria;o__Sphingomonadales;f__Sphingomonadaceae;g__Sphingomonas;s__	d__Bacteria	p__Proteobacteria	c__Alphaproteobacteria	o__Sphingomonadales	f__Sphingomonadaceae	g__Sphingomonas	s__
AngeloEnr2023_xylan_48_C06_OT19_TP14_concoct_11	99.51	0.02	6098135	173949	32_1	7	5893	101	49	FFLLSSSSYY??CC?WLLLLPPPPHHQQRRRRIIIMTTTTNNKKSSRRVVVVAAAADDEEGGGG	0	1	11	d__Bacteria;p__Proteobacteria;c__Alphaproteobacteria;o__Rhizobiales;f__Rhizobiaceae;g__Mesorhizobium;s__	d__Bacteria	p__Proteobacteria	c__Alphaproteobacteria	o__Rhizobiales	f__Rhizobiaceae	g__Mesorhizobium	s__
AngeloEnr2023_xylan_48_C06_OT19_TP14_concoct_26	99.1	0.15	4283090	391311	15_1	8	4053	16	46	FFLLSSSSYY??CC?WLLLLPPPPHHQQRRRRIIIMTTTTNNKKSSRRVVVVAAAADDEEGGGG	0	1	11	d__Bacteria;p__Proteobacteria;c__Alphaproteobacteria;o__Sphingomonadales;f__Sphingomonadaceae;g__Sphingomonas_I;s__	d__Bacteria	p__Proteobacteria	c__Alphaproteobacteria	o__Sphingomonadales	f__Sphingomonadaceae	g__Sphingomonas_I	s__
AngeloEnr2023_xylan_50_C01_OT13_TP21_metabat.3	98.66	0.25	4879040	736439	64_1	14	4256	15	63	FFLLSSSSYY??CC?WLLLLPPPPHHQQRRRRIIIMTTTTNNKKSSRRVVVVAAAADDEEGGGG	0	1	11	d__Bacteria;p__Proteobacteria;c__Gammaproteobacteria;o__Burkholderiales;f__Burkholderiaceae;g__Massilia;s__	d__Bacteria	p__Proteobacteria	c__Gammaproteobacteria	o__Burkholderiales	f__Burkholderiaceae	g__Massilia	s__
AngeloEnr2023_xylan_51_C01_OT19_TP21_maxbin.017_sub	98.55	0.43	3424250	3399019	43_1	14	3267	4	47	FFLLSSSSYY??CC?WLLLLPPPPHHQQRRRRIIIMTTTTNNKKSSRRVVVVAAAADDEEGGGG	0	1	11	d__Bacteria;p__Proteobacteria;c__Alphaproteobacteria;o__Micropepsales;f__Micropepsaceae;g__Rhizomicrobium;s__	d__Bacteria	p__Proteobacteria	c__Alphaproteobacteria	o__Micropepsales	f__Micropepsaceae	g__Rhizomicrobium	s__
AngeloEnr2023_xylan_51_C01_OT19_TP21_metabat.18	99.49	2.01	7195930	93334	38_1	3	6861	233	49	FFLLSSSSYY??CC?WLLLLPPPPHHQQRRRRIIIMTTTTNNKKSSRRVVVVAAAADDEEGGGG	0	1	11	d__Bacteria;p__Proteobacteria;c__Alphaproteobacteria;o__Rhizobiales;f__Xanthobacteraceae;g__Bradyrhizobium;s__	d__Bacteria	p__Proteobacteria	c__Alphaproteobacteria	o__Rhizobiales	f__Xanthobacteraceae	g__Bradyrhizobium	s__
AngeloEnr2023_xylan_53_C12_OT13_TP21_concoct_28	94.78	4.61	6048425	43514	66_4	3	5316	391	72	FFLLSSSSYY??CC?WLLLLPPPPHHQQRRRRIIIMTTTTNNKKSSRRVVVVAAAADDEEGGGG	0	1	11	d__Bacteria;p__Proteobacteria;c__Gammaproteobacteria;o__Burkholderiales;f__Burkholderiaceae;g__Massilia;s__	d__Bacteria	p__Proteobacteria	c__Gammaproteobacteria	o__Burkholderiales	f__Burkholderiaceae	g__Massilia	s__
AngeloEnr2023_xylan_54_C12_OT19_TP21_maxbin.006	99.57	2.43	5487310	1270489	20_2	51	4997	13	49	FFLLSSSSYY??CC?WLLLLPPPPHHQQRRRRIIIMTTTTNNKKSSRRVVVVAAAADDEEGGGG	0	1	11	d__Bacteria;p__Proteobacteria;c__Alphaproteobacteria;o__Sphingomonadales;f__Sphingomonadaceae;g__Sphingomonas;s__	d__Bacteria	p__Proteobacteria	c__Alphaproteobacteria	o__Sphingomonadales	f__Sphingomonadaceae	g__Sphingomonas	s__
AngeloEnr2023_xylan_54_C12_OT19_TP21_metabat.10	94.28	1.2	7935453	13291	35_1	2	7938	1237	65	FFLLSSSSYY??CC?WLLLLPPPPHHQQRRRRIIIMTTTTNNKKSSRRVVVVAAAADDEEGGGG	0	1	11	d__Bacteria;p__Proteobacteria;c__Alphaproteobacteria;o__Rhizobiales;f__Xanthobacteraceae;g__U87765;s__	d__Bacteria	p__Proteobacteria	c__Alphaproteobacteria	o__Rhizobiales	f__Xanthobacteraceae	g__U87765	s__
AngeloEnr2023_xylan_55_C11_OT07_TP21_metabat.15	68.83	1.96	2367590	8186	67_0	1	2390	544	37	FFLLSSSSYY??CC?WLLLLPPPPHHQQRRRRIIIMTTTTNNKKSSRRVVVVAAAADDEEGGGG	0	1	11	d__Bacteria;p__Proteobacteria;c__Gammaproteobacteria;o__Burkholderiales;f__Burkholderiaceae;g__Massilia;s__	d__Bacteria	p__Proteobacteria	c__Gammaproteobacteria	o__Burkholderiales	f__Burkholderiaceae	g__Massilia	s__
AngeloEnr2023_xylan_59_C02_OT13_TP21_concoct_15	99.2	2.28	7182253	42344	50_1	16	6823	370	54	FFLLSSSSYY??CC?WLLLLPPPPHHQQRRRRIIIMTTTTNNKKSSRRVVVVAAAADDEEGGGG	0	1	11	d__Bacteria;p__Proteobacteria;c__Gammaproteobacteria;o__Burkholderiales;f__Burkholderiaceae;g__;s__	d__Bacteria	p__Proteobacteria	c__Gammaproteobacteria	o__Burkholderiales	f__Burkholderiaceae	g__	s__
AngeloEnr2023_xylan_59_C02_OT13_TP21_metabat.22	86.39	1.85	5705427	9202	2_0	1	5396	1105	58	FFLLSSSSYY??CC?WLLLLPPPPHHQQRRRRIIIMTTTTNNKKSSRRVVVVAAAADDEEGGGG	0	1	11	d__Bacteria;p__Armatimonadota;c__Armatimonadia;o__Armatimonadales;f__Capsulimonadaceae;g__Capsulimonas;s__	d__Bacteria	p__Armatimonadota	c__Armatimonadia	o__Armatimonadales	f__Capsulimonadaceae	g__Capsulimonas	s__
AngeloEnr2023_xylan_62_C09_OT13_TP21_spades_maxbin.006	99.83	0.71	5375042	230144	76_1	21	4860	17	44	FFLLSSSSYY??CC?WLLLLPPPPHHQQRRRRIIIMTTTTNNKKSSRRVVVVAAAADDEEGGGG	0	1	11	d__Bacteria;p__Bacteroidota;c__Bacteroidia;o__Sphingobacteriales;f__Sphingobacteriaceae;g__Mucilaginibacter;s__	d__Bacteria	p__Bacteroidota	c__Bacteroidia	o__Sphingobacteriales	f__Sphingobacteriaceae	g__Mucilaginibacter	s__
AngeloEnr2023_xylan_63_C09_OT19_TP21_spades_maxbin.017	97.43	0.24	6365138	187556	80_1	48	5380	20	41	FFLLSSSSYY??CC?WLLLLPPPPHHQQRRRRIIIMTTTTNNKKSSRRVVVVAAAADDEEGGGG	0	1	11	d__Bacteria;p__Bacteroidota;c__Bacteroidia;o__Sphingobacteriales;f__Sphingobacteriaceae;g__Mucilaginibacter;s__	d__Bacteria	p__Bacteroidota	c__Bacteroidia	o__Sphingobacteriales	f__Sphingobacteriaceae	g__Mucilaginibacter	s__
AngeloEnr2023_xylan_64_C05_OT07_TP21_concoct_16	97.45	1.31	6260636	88777	66_6	1	5381	233	75	FFLLSSSSYY??CC?WLLLLPPPPHHQQRRRRIIIMTTTTNNKKSSRRVVVVAAAADDEEGGGG	0	1	11	d__Bacteria;p__Proteobacteria;c__Gammaproteobacteria;o__Burkholderiales;f__Burkholderiaceae;g__Massilia;s__	d__Bacteria	p__Proteobacteria	c__Gammaproteobacteria	o__Burkholderiales	f__Burkholderiaceae	g__Massilia	s__
AngeloEnr2023_xylan_65_C05_OT13_TP21_spades_concoct_29	96.71	0.71	7446135	147018	39_2	34	7127	160	50	FFLLSSSSYY??CC?WLLLLPPPPHHQQRRRRIIIMTTTTNNKKSSRRVVVVAAAADDEEGGGG	0	1	11	d__Bacteria;p__Proteobacteria;c__Alphaproteobacteria;o__Rhizobiales;f__Xanthobacteraceae;g__Bradyrhizobium;s__	d__Bacteria	p__Proteobacteria	c__Alphaproteobacteria	o__Rhizobiales	f__Xanthobacteraceae	g__Bradyrhizobium	s__
AngeloEnr2023_xylan_66_C05_OT19_TP21_concoct_21_sub	77.92	1.33	4535948	133683	55_0	1	4126	196	42	FFLLSSSSYY??CC?WLLLLPPPPHHQQRRRRIIIMTTTTNNKKSSRRVVVVAAAADDEEGGGG	0	1	11	d__Bacteria;p__Proteobacteria;c__Gammaproteobacteria;o__Burkholderiales;f__Burkholderiaceae;g__Paraburkholderia;s__	d__Bacteria	p__Proteobacteria	c__Gammaproteobacteria	o__Burkholderiales	f__Burkholderiaceae	g__Paraburkholderia	s__
AngeloEnr2023_xylan_66_C05_OT19_TP21_metabat.15	96.39	2.82	6969902	22672	40_1	5	6842	739	57	FFLLSSSSYY??CC?WLLLLPPPPHHQQRRRRIIIMTTTTNNKKSSRRVVVVAAAADDEEGGGG	0	1	11	d__Bacteria;p__Proteobacteria;c__Alphaproteobacteria;o__Rhizobiales;f__Labraceae;g__Labrys;s__	d__Bacteria	p__Proteobacteria	c__Alphaproteobacteria	o__Rhizobiales	f__Labraceae	g__Labrys	s__
AngeloEnr2023_xylan_66_C05_OT19_TP21_vamb_16	97.62	0.74	7719451	19444	81_1	13	6597	891	46	FFLLSSSSYY??CC?WLLLLPPPPHHQQRRRRIIIMTTTTNNKKSSRRVVVVAAAADDEEGGGG	0	1	11	d__Bacteria;p__Bacteroidota;c__Bacteroidia;o__Chitinophagales;f__Chitinophagaceae;g__Puia;s__	d__Bacteria	p__Bacteroidota	c__Bacteroidia	o__Chitinophagales	f__Chitinophagaceae	g__Puia	s__
AngeloEnr2023_xylan_68_C08_OT13_TP21_concoct_22	100	0.9	8426264	437742	82_1	2	6846	58	56	FFLLSSSSYY??CC?WLLLLPPPPHHQQRRRRIIIMTTTTNNKKSSRRVVVVAAAADDEEGGGG	0	1	11	d__Bacteria;p__Bacteroidota;c__Bacteroidia;o__Chitinophagales;f__Chitinophagaceae;g__Niastella;s__	d__Bacteria	p__Bacteroidota	c__Bacteroidia	o__Chitinophagales	f__Chitinophagaceae	g__Niastella	s__
AngeloEnr2023_xylan_70_C06_OT07_TP21_spades_concoct_34	100	1.04	5739835	314140	46_1	11	5151	13	49	FFLLSSSSYY??CC?WLLLLPPPPHHQQRRRRIIIMTTTTNNKKSSRRVVVVAAAADDEEGGGG	0	1	11	d__Bacteria;p__Proteobacteria;c__Alphaproteobacteria;o__Caulobacterales;f__Caulobacteraceae;g__Caulobacter;s__	d__Bacteria	p__Proteobacteria	c__Alphaproteobacteria	o__Caulobacterales	f__Caulobacteraceae	g__Caulobacter	s__
AngeloEnr2023_xylan_70_C06_OT07_TP21_spades_maxbin.018	97.26	0.26	5530900	154300	77_1	7	5008	99	44	FFLLSSSSYY??CC?WLLLLPPPPHHQQRRRRIIIMTTTTNNKKSSRRVVVVAAAADDEEGGGG	0	1	11	d__Bacteria;p__Bacteroidota;c__Bacteroidia;o__Sphingobacteriales;f__Sphingobacteriaceae;g__Mucilaginibacter;s__	d__Bacteria	p__Bacteroidota	c__Bacteroidia	o__Sphingobacteriales	f__Sphingobacteriaceae	g__Mucilaginibacter	s__
AngeloEnr2023_xylan_70_C06_OT07_TP21_spades_maxbin.020	96.29	1.58	6361282	36583	59_0	1	6221	425	38	FFLLSSSSYY??CC?WLLLLPPPPHHQQRRRRIIIMTTTTNNKKSSRRVVVVAAAADDEEGGGG	0	1	11	d__Bacteria;p__Proteobacteria;c__Gammaproteobacteria;o__Burkholderiales;f__Burkholderiaceae;g__Variovorax;s__	d__Bacteria	p__Proteobacteria	c__Gammaproteobacteria	o__Burkholderiales	f__Burkholderiaceae	g__Variovorax	s__
AngeloEnr2023_xylan_70_C06_OT07_TP21_spades_metabat.28	96.48	1.54	6837343	37177	34_0	1	6802	406	43	FFLLSSSSYY??CC?WLLLLPPPPHHQQRRRRIIIMTTTTNNKKSSRRVVVVAAAADDEEGGGG	0	1	11	d__Bacteria;p__Proteobacteria;c__Alphaproteobacteria;o__Reyranellales;f__Reyranellaceae;g__Reyranella;s__	d__Bacteria	p__Proteobacteria	c__Alphaproteobacteria	o__Reyranellales	f__Reyranellaceae	g__Reyranella	s__
AngeloEnr2023_xylan_72_C06_OT19_TP21_maxbin.014	99.34	1.73	6125026	38375	10_1	9	6140	433	47	FFLLSSSSYY??CC?WLLLLPPPPHHQQRRRRIIIMTTTTNNKKSSRRVVVVAAAADDEEGGGG	0	1	11	d__Bacteria;p__Actinobacteriota;c__Actinomycetia;o__Mycobacteriales;f__Mycobacteriaceae;g__Mycobacterium;s__	d__Bacteria	p__Actinobacteriota	c__Actinomycetia	o__Mycobacteriales	f__Mycobacteriaceae	g__Mycobacterium	s__
AngeloEnr2023_xylanedit_73_MCB_GL30_TRA_idba_concoct_10	99.26	0.77	5577771	191231	36_1	11	5273	31	46	FFLLSSSSYY??CC?WLLLLPPPPHHQQRRRRIIIMTTTTNNKKSSRRVVVVAAAADDEEGGGG	0	1	11	d__Bacteria;p__Proteobacteria;c__Alphaproteobacteria;o__Rhizobiales;f__Xanthobacteraceae;g__Tardiphaga;s__	d__Bacteria	p__Proteobacteria	c__Alphaproteobacteria	o__Rhizobiales	f__Xanthobacteraceae	g__Tardiphaga	s__
AngeloEnr2023_xylanedit_73_MCB_GL30_TRA_idba_concoct_15	99.61	0.47	5158117	259123	42_1	19	4927	44	45	FFLLSSSSYY??CC?WLLLLPPPPHHQQRRRRIIIMTTTTNNKKSSRRVVVVAAAADDEEGGGG	0	1	11	d__Bacteria;p__Proteobacteria;c__Alphaproteobacteria;o__Rhizobiales;f__Beijerinckiaceae;g__;s__	d__Bacteria	p__Proteobacteria	c__Alphaproteobacteria	o__Rhizobiales	f__Beijerinckiaceae	g__	s__
AngeloEnr2023_xylanedit_73_MCB_GL30_TRA_idba_concoct_24	86.61	0.81	6192011	11257	28_1	3	6490	1054	40	FFLLSSSSYY??CC?WLLLLPPPPHHQQRRRRIIIMTTTTNNKKSSRRVVVVAAAADDEEGGGG	0	1	11	d__Bacteria;p__Proteobacteria;c__Alphaproteobacteria;o__Rhizobiales;f__Rhizobiaceae;g__FKL33;s__	d__Bacteria	p__Proteobacteria	c__Alphaproteobacteria	o__Rhizobiales	f__Rhizobiaceae	g__FKL33	s__
AngeloEnr2023_xylanedit_75_MCB_GL30_TRC_idba_concoct_2	98.77	0.32	7154365	180913	32_2	7	6840	99	53	FFLLSSSSYY??CC?WLLLLPPPPHHQQRRRRIIIMTTTTNNKKSSRRVVVVAAAADDEEGGGG	0	1	11	d__Bacteria;p__Proteobacteria;c__Alphaproteobacteria;o__Rhizobiales;f__Rhizobiaceae;g__Mesorhizobium;s__	d__Bacteria	p__Proteobacteria	c__Alphaproteobacteria	o__Rhizobiales	f__Rhizobiaceae	g__Mesorhizobium	s__
AngeloEnr2023_xylanedit_76_MCA_GL30_TRA_vamb_166	98.23	0.71	5870778	167818	51_1	17	5412	70	49	FFLLSSSSYY??CC?WLLLLPPPPHHQQRRRRIIIMTTTTNNKKSSRRVVVVAAAADDEEGGGG	0	1	11	d__Bacteria;p__Proteobacteria;c__Gammaproteobacteria;o__Burkholderiales;f__Burkholderiaceae;g__Caballeronia;s__Caballeronia grimmiae	d__Bacteria	p__Proteobacteria	c__Gammaproteobacteria	o__Burkholderiales	f__Burkholderiaceae	g__Caballeronia	s__Caballeronia grimmiae
AngeloEnr2023_xylanedit_77_MCA_GL30_TRB_concoct_27	97.92	0.91	6479444	52936	39_3	4	6317	300	47	FFLLSSSSYY??CC?WLLLLPPPPHHQQRRRRIIIMTTTTNNKKSSRRVVVVAAAADDEEGGGG	0	1	11	d__Bacteria;p__Proteobacteria;c__Alphaproteobacteria;o__Rhizobiales;f__Xanthobacteraceae;g__Bradyrhizobium;s__	d__Bacteria	p__Proteobacteria	c__Alphaproteobacteria	o__Rhizobiales	f__Xanthobacteraceae	g__Bradyrhizobium	s__
AngeloEnr2023_xylanedit_79_MCA_4C_TRA_concoct_16	98.1	1.43	5318839	379025	75_1	3	4812	47	45	FFLLSSSSYY??CC?WLLLLPPPPHHQQRRRRIIIMTTTTNNKKSSRRVVVVAAAADDEEGGGG	0	1	11	d__Bacteria;p__Bacteroidota;c__Bacteroidia;o__Sphingobacteriales;f__Sphingobacteriaceae;g__Mucilaginibacter;s__	d__Bacteria	p__Bacteroidota	c__Bacteroidia	o__Sphingobacteriales	f__Sphingobacteriaceae	g__Mucilaginibacter	s__
AngeloEnr2023_xylanedit_80_MCA_4C_TRB_concoct_0	95.01	1.97	5569137	14297	31_1	3	5791	814	42	FFLLSSSSYY??CC?WLLLLPPPPHHQQRRRRIIIMTTTTNNKKSSRRVVVVAAAADDEEGGGG	0	1	11	d__Bacteria;p__Proteobacteria;c__Alphaproteobacteria;o__Rhizobiales;f__Rhizobiaceae;g__Mesorhizobium;s__	d__Bacteria	p__Proteobacteria	c__Alphaproteobacteria	o__Rhizobiales	f__Rhizobiaceae	g__Mesorhizobium	s__
AngeloEnr2023_xylanedit_80_MCA_4C_TRB_metabat.25	83.85	3.19	6698097	9343	1_1	3	6206	1237	78	FFLLSSSSYY??CC?WLLLLPPPPHHQQRRRRIIIMTTTTNNKKSSRRVVVVAAAADDEEGGGG	0	1	11	d__Bacteria;p__Armatimonadota;c__Armatimonadia;o__Armatimonadales;f__Capsulimonadaceae;g__Capsulimonas;s__	d__Bacteria	p__Armatimonadota	c__Armatimonadia	o__Armatimonadales	f__Capsulimonadaceae	g__Capsulimonas	s__
AngeloEnr2023_xylanedit_80_MCA_4C_TRB_metabat.6	97.3	1.15	6687788	19420	82_3	3	5755	711	44	FFLLSSSSYY??CC?WLLLLPPPPHHQQRRRRIIIMTTTTNNKKSSRRVVVVAAAADDEEGGGG	0	1	11	d__Bacteria;p__Bacteroidota;c__Bacteroidia;o__Chitinophagales;f__Chitinophagaceae;g__Niastella;s__	d__Bacteria	p__Bacteroidota	c__Bacteroidia	o__Chitinophagales	f__Chitinophagaceae	g__Niastella	s__
