## Supplementary material for "Metagenome-guided substrate selection enriches *Terriglobus*, reveals co-occurring taxa, and enables isolation of a novel species": Table S8

Genome	Detected	Phylum	Class	Order	Family	Genus	Species	GH43_count
Acido � Core 1	100	p__Acidobacteriota	c__Acidobacteriae	o__Acidobacteriales	f__Acidobacteriaceae	g__Terriglobus_A	s__	12
Core 2	100	p__Proteobacteria	c__Alphaproteobacteria	o__Caulobacterales	f__Caulobacteraceae	g__BOG-938	s__	1
Core 3	100	p__Proteobacteria	c__Alphaproteobacteria	o__Rhizobiales	f__Xanthobacteraceae	g__Bradyrhizobium	s__	0
Core 4	100	p__Proteobacteria	c__Alphaproteobacteria	o__Rhizobiales	f__Xanthobacteraceae	g__Bradyrhizobium	s__	0
Core 5	100	p__Proteobacteria	c__Alphaproteobacteria	o__Rhizobiales	f__Xanthobacteraceae	g__Bradyrhizobium	s__	0
Core 6	100	p__Proteobacteria	c__Alphaproteobacteria	o__Rhizobiales	f__Xanthobacteraceae	g__Bradyrhizobium	s__	0
Core 7	100	p__Proteobacteria	c__Alphaproteobacteria	o__Rhizobiales	f__Xanthobacteraceae	g__Bradyrhizobium	s__	0
Core 8	98.5915493	p__Proteobacteria	c__Alphaproteobacteria	o__Rhizobiales	f__Rhizobiaceae	g__Mesorhizobium	s__	0
Core 9	97.18309859	p__Proteobacteria	c__Alphaproteobacteria	o__Rhizobiales	f__Rhizobiaceae	g__Mesorhizobium	s__	0
