## Supplementary material for "Metagenome-guided substrate selection enriches *Terriglobus*, reveals co-occurring taxa, and enables isolation of a novel species": Table S9

Genome	Phylum	Class	Order	Family	Genus	Core	GH43_count
AngeloEnr2023_xylan_42_C05_OT19_TP14_spades_concoct_25_sub	p__Bacteroidota	c__Bacteroidia	o__Chitinophagales	f__Chitinophagaceae	g__Niastella	FALSE	13
AngeloEnr2023_xylan_02_C01_OT13_TP07_spades_metabat.16	p__Proteobacteria	c__Alphaproteobacteria	o__Caulobacterales	f__Caulobacteraceae	g__BOG-938	TRUE	1
AngeloEnr2023_lbgedit_85_MCD_GL30_TRA_spades_concoct_13	p__Proteobacteria	c__Alphaproteobacteria	o__Rhizobiales	f__Xanthobacteraceae	g__Bradyrhizobium	TRUE	0
AngeloEnr2023_lbgedit_82_MCC_GL30_TRA_spades_metabat.6	p__Proteobacteria	c__Alphaproteobacteria	o__Rhizobiales	f__Xanthobacteraceae	g__Bradyrhizobium	TRUE	0
