## Supplementary material for "Metagenome-guided substrate selection enriches *Terriglobus*, reveals co-occurring taxa, and enables isolation of a novel species": Table S10

### Sheet: Sheet1
	Function	Name	MW (g/mol)	CAS	[Stock]	Stock_units	Stock_fold_dilution	[Media]	Media_units
Components	Buffer	PIPES sesquisodium salt (pH7)	335.34	100037-69-2	0.6	M	20	0.03	M
	Salts	KCl	74.55	7447-40-7	10	g/l	100	0.1	g/l
		NaCl	58.44	7647-14-5	1	g/l	100	0.01	g/l
		CaCl2*2H2O	147.01	10035-04-8	1	g/l	100	0.01	g/l
		MgCl*6H2O	203.3	7791-18-6	10	g/l	100	0.1	g/l
	C
	S	Na2SO4	142.04	7757-82-6	10	g/l	100	0.1	g/l
	N	NH4Cl	53.49	#VALUE!	25	g/l	100	0.25	g/l
	P	NaH2PO4	141.96	7558-79-4	10	g/l	100	0.1	g/l
	Mineral mix	Magnesium chloride hexahydrate	203.3	7791-18-6	3	g/L	100	0.03	g/L
		Nitrilotriacetic acid disodium salt	235.1	15467-20-6	1.5	g/L	100	0.015	g/L
		Sodium Chloride	58.44	7647-15-5	1	g/L	100	0.01	g/L
		Manganese (II) chloride tetrahydrate	197.91	13446-34-9	0.5	g/L	100	0.005	g/L
		Cobalt chloride hexahydrate	237.93	7791-13-1	0.1	g/L	100	0.001	g/L
		Zinc chloride	136.3	7646-85-7	0.13	g/L	100	0.0013	g/L
		Calcium Chloride Dihydrate	147.01	#VALUE!	0.1	g/L	100	0.001	g/L
		Iron (II) chloride tetrahydrate	270.3	10025-77-1	0.1	g/L	100	0.001	g/L
		Nickel (II) chloride hexahydrate	237.69	7791-20-0	0.025	g/L	100	0.00025	g/L
		Aluminum chloride	133.34	10124-27-3	0.02	g/L	100	0.0002	g/L
		Copper (II) chloride dihydrate	170.48	10125-13-0	0.01	g/L	100	0.0001	g/L
		Boric Acid	61.83	10043-35-3	0.01	g/L	100	0.0001	g/L
		Sodium Molybdate Dihydrate	241.95	10102-40-6	0.01	g/L	100	0.0001	g/L
		Sodium selenite pentahydrate	263.01	26970-82-1	0.3	mg/L	100	0.003	mg/L
		Sodium tungstate dihydrate	329.85	#VALUE!	0.25	mg/L	100	0.0025	mg/L
		Lanthanum(III) chloride hydrate	245.26	20211-76-1	0.1	g/L	100	0.001	g/L
	Vitamin mix	d-Biotin	244.31	58-85-5	2	mg/L	100	0.02	mg/L
		Folic Acid	441.4	59-30-3	2	mg/L	100	0.02	mg/L
		Pyridoxine HCl	205.64	58-56-0	10	mg/L	100	0.1	mg/L
		Riboflavin	376.36	67-03-8	5	mg/L	100	0.05	mg/L
		Thiamine	265.35	83-88-5	5	mg/L	100	0.05	mg/L
		Nicotinic Acid	123.11	59-67-6	5	mg/L	100	0.05	mg/L
		Pantothenic Acid	219.23	0137-08-06	5	mg/L	100	0.05	mg/L
		Vitamin B12	1355.38	68-19-9	0.1	mg/L	100	0.001	mg/L
		p-Amino Benzoic Acid	137.14	150-13-0	5	mg/L	100	0.05	mg/L
		D,L-6,8-Thiotic Acid	206.3	1077-28-7	5	mg/L	100	0.05	mg/L
	AA mix	L-Arginine	174.2	74-79-3	0.1	mM	100	0.001	mM
		L-Histidine	155.16	71-00-1	0.1	mM	100	0.001	mM
		L-Lysine	146.19	56-87-1	0.1	mM	100	0.001	mM
		L-Aspartic Acid	133.1	617-45-8	0.1	mM	100	0.001	mM
		L-Glutamic acid monopotassium salt monohydrate	203.24	6382-01-0	0.1	mM	100	0.001	mM
		L-Serine	105.09	56-45-1	0.1	mM	100	0.001	mM
		L-Threonine	119.12	72-19-5	0.1	mM	100	0.001	mM
		L-Asparagine	132.12	70-47-3	0.1	mM	100	0.001	mM
		L-Glutamine	146.14	56-85-9	0.1	mM	100	0.001	mM
		L-Cysteine hydrochloride monohydrate	175.63	7048-04-06	0.1	mM	100	0.001	mM
		Glycine	75.07	56-40-6	0.1	mM	100	0.001	mM
		L-Proline	115.13	147-85-3	0.1	mM	100	0.001	mM
		L-Alanine	89.09	56-41-7	0.1	mM	100	0.001	mM
		L-Valine	117.15	75-18-4	0.1	mM	100	0.001	mM
		L-Isoleucine	131.17	73-32-5	0.1	mM	100	0.001	mM
		L-Leucine	131.17	61-90-5	0.1	mM	100	0.001	mM
		L-Methionine	149.21	63-68-3	0.1	mM	100	0.001	mM
		L-Phenylalanine	165.19	63-91-2	0.1	mM	100	0.001	mM
		L-Tyrosine disodium salt	225.15	69847-45-6	0.1	mM	100	0.001	mM
		L-Tryptophan	204.23	73-22-3	0.1	mM	100	0.001	mM
