## Supplementary material for "Metagenome-guided substrate selection enriches *Terriglobus*, reveals co-occurring taxa, and enables isolation of a novel species": Table S11

### Sheet: Sheet1
Number	Chemical Name	CAS #	FW	Solvent
1	phthalic acid	88-99-3	166.14	DMSO
2	vanillin	121-33-5	152.15	DMSO
3	gallic acid	5995-86-8	188.14	DMSO
4	sinapic acid	530-59-6	224.21	DMSO
5	methyl ethyl ketone (butanone)	78-93-3	72.11	water
6	p-anisaldehyde	123-11-5	136.15	DMSO
7	1,2 propanediol	57-55-6	76.09	water
8	Terephthalaldehydric acid	619-66-9	150.13	DMSO
9	imidazole	288-32-4	68.08	water
10	Syringic acid	530-57-4	198.17	DMSO
11	Guaiacol	90-05-1	124.12	DMSO
12	2-methylimidazole	693-98-1	82.1	DMSO
13	malonic acid	141-82-2	104.65	water
14	crotonic acid	107-93-7	86.09	water
15	nicotinamide	98-92-0	122.13	water
16	maleic acid	110-16-7	116.07	water
17	sodium propionate	137-40-6	96.06	water
18	2-furoic acid	88-14-2	112.08	water
19	mandelic acid	90-64-2	152.15	DMSO
20	trans-2-methyl-2-butenoic acid	80-59-1	100.12	water
21	beta-alanine	107-95-9	89.09	water
22	2-hydroxyisocaproic acid	498-36-2	132.16	dmso
23	3-methyl-2-hexanone	2550-21-2	114.19	water
24	2-methyl-1-butanol	137-32-6	88.15	water
25	ethyl-trans-2-butenoate	623-70-1	114.14	water
26	1,5-pentanediol	111-29-5	104.15	water
27	2-ethyl-hexanal	0123-05-07	128.22	dmso
28	2-ethyl-hexanoic acid	149-57-5	144.21	water
29	2-ethyhexanol	104-76-7	130.23	dmso
30	1,4 butanediol	110-63-4	90.12	water
31	3,3-dimethyl-2-butanone	75-97-8	100.16
32	4-methyl-2-oxopentanoic acid	4502-00-5	152.14	water
33	R-(-)-2-methyl-2,4-pentanediol	99210-90-9	118.17	water
34	d-galactose	59-23-4	180.16	water
35	4-amino-benzoic acid	150-13-0	137.14	DMSO
36	hydroxy-L-proline	51-35-4	132	water
37	D-mannitol	69-65-8	182.17	water
38	Thiamine	67-03-8	337.27	Water
39	Phloroglucinol	108-73-6	126.11	DMSO
40	Pyrogallol	87-66-1	126.11	DMSO
41	2,6-dihydroxybenzoic acid	0303-07-01	154.12	DMSO
42	trans-cinnamic acid	0140-10-3	148.159	DMSO
43	vanilic alcohol	498-00-0	154.17	DMSO
44	pimelic acid	111-16-0	160.17	water base
45	vanillic acid	121-34-6	168.15	dmso
46	thymol	89-83-8	150.22	dmso
47	protocatechuic acid	99-50-3	154.12	dmso
48	2,6-dimethoxyphenol	91-10-1	154.16	dmso
49	4 methylsalicylic acid	50-85-1	152.15	dmso
50	4-nitrophenol	0100-02-07	139.11	dmso
51	4-hydroxybenzoic acid	99-96-7	138.12	dmso
52	3,4-dihydroxybenzoic acid	99-50-3	154.12	dmso
53	3-hydroxy-4-methoxy cinnamic acid	537-73-5	194.19	dmso
54	3-methyl-2-butanone	563-80-4	86.13	DMSO
55	3-hydroxybutyric acid	300-85-6	104.1	DMSO
56	4-methyl-2-pentanone	0108-10-1	100.1	DMSO
57	2-methyl-3-pentanone	565-69-5	100.16	DMSO
58	gamma-heptalactone	105-21-5	128.17	DMSO
59	delta-undecalactone	0710-04-03	184.28	DMSO
60	dimethyl-isobutylmalonate	39520-24-6	188.22	DMSO
61	Massoia Lactone	54814-64-1	168.23	DMSO
62	gamma-nonalactone	104-61-0	156.22	DMSO
63	gamma-caprolactone	0695-06-07	114.144	DMSO
64	3-hexanone	589-38-8	100.159	DMSO
65	delta-tetradecalactone	2721-22-4	226.36	DMSO
66	delta-dodecalactone	713-95-1	198.3	DMSO
67	gamma-undecalactone	104-67-6	104.67	DMSO
68	delta-decalactone	705-86-2	170.25	DMSO
69	gamma-octalactone	104-50-7	142.2	DMSO
70	gamma-hexalactone	0695-06-07	114.14	DMSO
71	3-methyl-2-pentanone	565-61-7	100.16	DMSO
72	3-pentanone	96-22-0	86.13	DMSO
73	Ethyl-isobutyl-ketone	623-56-3	114.19	DMSO
74	delta-nonalactone	3301-94-8	156.22	DMSO
75	Glycerol	56-81-5		water
76	sodium salicylate	54-21-7	160.02	water
77	DMSO (control for final concentration in other experiments)
78	L-Lysine	(L) 56-87-1	146.19	Water
79	Coumaric acid	501-98-4	164.047	DMSO
80	Benzoic acid	532-32-1	144.1	DMSO
81	ferulic acid	1135-24-6	194.18	DMSO
82	5-Nitroanthranilic acid	616-79-5	182.14	DMSO
83	naphthoic acid	93-09-4	172.183	DMSO
84	4-nitrobenzoic acid	62-23-7	167.12	DMSO
85	3-nitrobenzoic acid	121-92-6	167.12	DMSO
86	2-nitrobenzoic acid	552-16-9	167.12	DMSO
87	3-nitrocinnamic acid	555-68-0	193.16	DMSO
88	4-nitrocatechol	3316-09-04	155.11	DMSO
89	methyl anthranilate (drank)	87-25-2	165.19	DMSO
90	glucose		180.156	water
91	glutamic acid	56-86-0		water
92	phenyl acetic acid	103-82-2	136.2	DMSO
93	n-pentanol	90-44-8	194.2	DMSO
94	quinoline-2-carboxylic acid	93-10-7	173.7	DMSO
95	hydroquinone	123-31-9	110.11	DMSO
96	3-hydroxypropionate	503-66-2	90.08	water
